# Disruption of the ARID1A-containing SWI/SNF complex reprograms tumor-associated macrophages and enhances immunotherapy response

**DOI:** 10.64898/2026.09.25.754528

**Authors:** Helen M. McRae, Katherine M. Nguyen, Queralt Vallmajó-Martín, Samuel A. Rivera, Braden T. Stevenson, K Garrett Evensen, Mannix J. Burns, Joshua C. Bell, Hannah C. Rattu Mandias, Brent Y. Chick, Isaac Chang, Emily C. Dykhuizen, Kelly Kersten, Susan M. Kaech, Deepshika Ramanan, Diana C. Hargreaves

**Affiliations:** Molecular and Cellular Biology Laboratory, Salk Institute for Biological Studies, La Jolla, CA 92037, USA; NOMIS Center for Immunobiology and Microbial Pathogenesis, Salk Institute for Biological Studies, La Jolla, CA 92037, USA; Biological Sciences Graduate Program, University of California at San Diego, La Jolla, California 92093, USA; Integrative Genomics and Bioinformatics Core, Salk Institute of Biological Studies, La Jolla, CA 92037, USA; Medicinal Chemistry and Molecular Pharmacology, Purdue University, West Lafayette, IN 47907, USA; Cancer Metabolism and Microenvironment Program, Sanford Burnham Prebys Medical Discovery Institute, La Jolla, CA 92037, USA

## Abstract

Tumor-associated macrophages (TAMs) contribute to tumor immune evasion and therapeutic resistance. However, the epigenetic and transcriptional regulators that control TAM function remain largely unidentified. Here we investigated the role of the SWI/SNF chromatin remodeling complex in TAMs and whether disruption of SWI/SNF function in TAMs could improve immunotherapy. Pharmacologic inhibition of SWI/SNF ATPase activity improved the efficacy of checkpoint blockade immunotherapy, slowing tumor growth and reprogramming transcription broadly in tumor cells, tumor-infiltrating lymphocytes, and TAMs. To define the role of SWI/SNF in TAMs specifically, we genetically deleted the SWI/SNF subunit *Arid1a* in myeloid cells and found this was sufficient to suppress tumor progression and enhance checkpoint blockade response. Epigenomic and single cell analyses indicated that SWI/SNF inhibition and ARID1A deletion in TAMs reduced accessibility at enhancers of genes associated with poor prognosis, such as *Spp1,* and increased accessibility at promoters of interferon-stimulated genes (ISGs). CD86 was elevated on ARID1A-deficient TAMs and the enhanced immunotherapy response required CD86 costimulation and CD8+ T cells. These findings establish ARID1A-dependent chromatin remodeling as a determinant of TAM gene expression programs and show that disruption of myeloid SWI/SNF function improves checkpoint blockade immunotherapy via TAM reprogramming.
