## Supplementary Table 4 for "Disruption of the ARID1A-containing SWI/SNF complex reprograms tumor-associated macrophages and enhances immunotherapy response"

### Sheet: gst_c7_CD8_KOivWTi
	NGenes	Direction	PValue	FDR
KAECH_NAIVE_VS_DAY8_EFF_CD8_TCELL_DN	249	Up	3.96721e-17	2.37239e-14
GSE9650_NAIVE_VS_EFF_CD8_TCELL_DN	250	Up	5.66574e-14	1.69406e-11
GSE14699_NAIVE_VS_DELETIONAL_TOLERANCE_CD8_TCELL_UP	188	Down	4.8526e-13	9.67285e-11
GSE14699_NAIVE_VS_ACT_CD8_TCELL_DN	235	Down	1.92109e-12	2.87204e-10
KAECH_NAIVE_VS_DAY15_EFF_CD8_TCELL_DN	278	Up	3.67236e-12	4.39214e-10
GSE14699_DELETIONAL_TOLERANCE_VS_ACTIVATED_CD8_TCELL_UP	239	Up	3.35964e-11	3.34844e-09
GSE14699_DELETIONAL_TOLERANCE_VS_ACTIVATED_CD8_TCELL_DN	231	Up	9.05831e-11	7.73838e-09
GOLDRATH_NAIVE_VS_EFF_CD8_TCELL_DN	245	Up	1.72404e-10	1.28872e-08
KAECH_NAIVE_VS_MEMORY_CD8_TCELL_DN	265	Up	2.70017e-10	1.79411e-08
GSE9650_NAIVE_VS_MEMORY_CD8_TCELL_DN	268	Up	4.20179e-10	2.51267e-08
GSE40666_WT_VS_STAT4_KO_CD8_TCELL_WITH_IFNA_STIM_90MIN_UP	246	Down	3.28158e-09	1.63532e-07
KAECH_DAY8_EFF_VS_DAY15_EFF_CD8_TCELL_UP	233	Up	3.16923e-09	1.63532e-07
GSE9650_NAIVE_VS_EFF_CD8_TCELL_UP	252	Down	1.08329e-08	4.7103e-07
KAECH_NAIVE_VS_DAY8_EFF_CD8_TCELL_UP	255	Down	1.10275e-08	4.7103e-07
GSE9650_EFFECTOR_VS_MEMORY_CD8_TCELL_UP	232	Up	4.79665e-08	1.91227e-06
GOLDRATH_NAIVE_VS_EFF_CD8_TCELL_UP	244	Down	1.38203e-07	5.16534e-06
KAECH_NAIVE_VS_DAY15_EFF_CD8_TCELL_UP	254	Down	2.61235e-07	7.99488e-06
KAECH_DAY8_EFF_VS_MEMORY_CD8_TCELL_UP	241	Up	2.38984e-07	7.99488e-06
GSE15930_NAIVE_VS_72H_IN_VITRO_STIM_IL12_CD8_TCELL_DN	230	Up	2.40701e-07	7.99488e-06
GSE10239_NAIVE_VS_DAY4.5_EFF_CD8_TCELL_DN	252	Up	2.67387e-07	7.99488e-06
GSE10239_NAIVE_VS_KLRG1INT_EFF_CD8_TCELL_DN	227	Up	4.34389e-07	1.23697e-05
GOLDRATH_EFF_VS_MEMORY_CD8_TCELL_UP	247	Up	1.58547e-06	4.3096e-05
GSE9650_NAIVE_VS_MEMORY_CD8_TCELL_UP	264	Down	2.6727e-06	6.94903e-05
GOLDRATH_NAIVE_VS_MEMORY_CD8_TCELL_DN	243	Up	3.00187e-06	7.47965e-05
GSE39110_UNTREATED_VS_IL2_TREATED_CD8_TCELL_DAY6_POST_IMMUNIZATION_UP	261	Up	3.77665e-06	9.03374e-05
GSE10239_NAIVE_VS_KLRG1HIGH_EFF_CD8_TCELL_DN	226	Up	4.62774e-06	0.000106438
GSE10239_NAIVE_VS_MEMORY_CD8_TCELL_DN	179	Up	5.42168e-06	0.00012008
GSE39110_DAY3_VS_DAY6_POST_IMMUNIZATION_CD8_TCELL_WITH_IL2_TREATMENT_DN	239	Down	1.00708e-05	0.000215084
GSE29164_UNTREATED_VS_CD8_TCELL_TREATED_MELANOMA_DAY7_UP	241	Up	1.51493e-05	0.000312389
GSE23568_ID3_KO_VS_WT_CD8_TCELL_UP	227	Up	3.27435e-05	0.000641375
GSE19825_NAIVE_VS_DAY3_EFF_CD8_TCELL_DN	238	Up	3.32485e-05	0.000641375
GSE10239_NAIVE_VS_DAY4.5_EFF_CD8_TCELL_UP	231	Down	3.70541e-05	0.000692448
KAECH_NAIVE_VS_MEMORY_CD8_TCELL_UP	263	Down	4.48801e-05	0.000808149
GSE39110_UNTREATED_VS_IL2_TREATED_CD8_TCELL_DAY6_POST_IMMUNIZATION_DN	243	Down	4.59483e-05	0.000808149
GSE15930_NAIVE_VS_72H_IN_VITRO_STIM_IFNAB_CD8_TCELL_DN	236	Up	5.09372e-05	0.000870298
GSE29164_CD8_TCELL_VS_CD8_TCELL_AND_IL12_TREATED_MELANOMA_DAY3_DN	254	Down	6.3959e-05	0.00106243
GSE32423_MEMORY_VS_NAIVE_CD8_TCELL_UP	200	Up	7.82046e-05	0.00126396
GSE39110_DAY3_VS_DAY6_POST_IMMUNIZATION_CD8_TCELL_UP	246	Down	9.28151e-05	0.00144548
GSE3039_ALPHAALPHA_VS_ALPHABETA_CD8_TCELL_UP	223	Up	9.89775e-05	0.00144548
GSE9650_NAIVE_VS_EXHAUSTED_CD8_TCELL_DN	195	Up	9.99519e-05	0.00144548
GSE6259_FLT3L_INDUCED_DEC205_POS_DC_VS_CD8_TCELL_DN	221	Up	0.000100886	0.00144548
GSE32423_IL7_VS_IL7_IL4_MEMORY_CD8_TCELL_DN	209	Up	0.000105487	0.00144548
GSE39110_UNTREATED_VS_IL2_TREATED_CD8_TCELL_DAY3_POST_IMMUNIZATION_DN	231	Up	0.000105606	0.00144548
GSE39110_DAY3_VS_DAY6_POST_IMMUNIZATION_CD8_TCELL_WITH_IL2_TREATMENT_UP	229	Up	0.000106356	0.00144548
GSE27786_CD8_TCELL_VS_NKTCELL_DN	233	Up	0.000109247	0.00145177
GSE15930_STIM_VS_STIM_AND_IFNAB_48H_CD8_T_CELL_DN	238	Up	0.000116476	0.00151148
GSE39110_DAY3_VS_DAY6_POST_IMMUNIZATION_CD8_TCELL_DN	236	Up	0.000118795	0.00151148
GSE15930_NAIVE_VS_72H_IN_VITRO_STIM_TRICHOSTATINA_CD8_TCELL_DN	230	Up	0.000250652	0.00312271
GSE5142_HTERT_TRANSDUCED_VS_CTRL_CD8_TCELL_LATE_PASSAGE_CLONE_UP	226	Up	0.000355025	0.00433276
GSE44649_WT_VS_MIR155_KO_ACTIVATED_CD8_TCELL_UP	235	Up	0.000363561	0.00434819
GSE40666_UNTREATED_VS_IFNA_STIM_STAT4_KO_EFFECTOR_CD8_TCELL_90MIN_UP	240	Up	0.000403763	0.00473432
GSE32423_CTRL_VS_IL7_IL4_MEMORY_CD8_TCELL_DN	202	Up	0.000497804	0.00572474
GSE17812_WT_VS_THPOK_KO_MEMORY_CD8_TCELL_UP	248	Down	0.000527465	0.00592315
GSE3039_NKT_CELL_VS_ALPHAALPHA_CD8_TCELL_DN	247	Up	0.000534866	0.00592315
GSE22601_DOUBLE_NEGATIVE_VS_CD8_SINGLE_POSITIVE_THYMOCYTE_DN	193	Down	0.000553822	0.00602155
GSE10239_NAIVE_VS_MEMORY_CD8_TCELL_UP	240	Down	0.000600295	0.00641029
GSE15930_NAIVE_VS_72H_IN_VITRO_STIM_CD8_TCELL_DN	236	Up	0.000641358	0.00672863
GSE40666_WT_VS_STAT1_KO_CD8_TCELL_DN	235	Up	0.000683148	0.00704349
GSE27786_CD8_TCELL_VS_NKTCELL_UP	195	Down	0.00088481	0.00896807
GSE7460_CD8_TCELL_VS_CD4_TCELL_ACT_UP	243	Up	0.000915068	0.00912018
GSE40666_WT_VS_STAT4_KO_CD8_TCELL_WITH_IFNA_STIM_90MIN_DN	235	Up	0.00100776	0.00987931
GSE9650_NAIVE_VS_EXHAUSTED_CD8_TCELL_UP	257	Down	0.00125204	0.0118844
GSE15930_STIM_VS_STIM_AND_IL12_48H_CD8_T_CELL_DN	230	Up	0.00124305	0.0118844
GSE10239_NAIVE_VS_KLRG1INT_EFF_CD8_TCELL_UP	238	Down	0.00129892	0.0119501
GSE30962_ACUTE_VS_CHRONIC_LCMV_SECONDARY_INF_CD8_TCELL_DN	237	Up	0.00128492	0.0119501
GSE15750_DAY6_VS_DAY10_EFF_CD8_TCELL_UP	222	Up	0.00132448	0.0120006
GSE15930_NAIVE_VS_24H_IN_VITRO_STIM_INFAB_CD8_TCELL_DN	222	Up	0.00144072	0.012859
GSE22601_IMMATURE_CD4_SINGLE_POSITIVE_VS_CD8_SINGLE_POSITIVE_THYMOCYTE_DN	259	Up	0.00185104	0.0162782
GSE15930_NAIVE_VS_24H_IN_VITRO_STIM_IL12_CD8_TCELL_DN	224	Up	0.00197547	0.0171208
GSE41867_DAY15_EFFECTOR_VS_DAY30_MEMORY_CD8_TCELL_LCMV_ARMSTRONG_DN	182	Down	0.00200895	0.0171622
GSE3039_ALPHABETA_CD8_TCELL_VS_B1_BCELL_UP	249	Down	0.00214491	0.0180656
GSE21360_PRIMARY_VS_TERTIARY_MEMORY_CD8_TCELL_DN	238	Up	0.00223608	0.0185201
GSE41867_DAY6_EFFECTOR_VS_DAY30_EXHAUSTED_CD8_TCELL_LCMV_CLONE13_UP	258	Up	0.00226082	0.0185201
GSE40666_WT_VS_STAT1_KO_CD8_TCELL_UP	261	Down	0.00263445	0.0212892
GSE30962_PRIMARY_VS_SECONDARY_CHRONIC_LCMV_INF_CD8_TCELL_DN	192	Up	0.00275197	0.0219423
GSE40666_NAIVE_VS_EFFECTOR_CD8_TCELL_UP	265	Down	0.0028441	0.0223786
GSE14699_NAIVE_VS_DELETIONAL_TOLERANCE_CD8_TCELL_DN	242	Down	0.00300029	0.0230878
GSE34392_ST2_KO_VS_WT_DAY8_LCMV_EFFECTOR_CD8_TCELL_DN	217	Up	0.00301145	0.0230878
GSE19825_NAIVE_VS_DAY3_EFF_CD8_TCELL_UP	156	Down	0.00317486	0.0237321
GSE15930_NAIVE_VS_24H_IN_VITRO_STIM_CD8_TCELL_DN	223	Up	0.0031453	0.0237321
KAECH_DAY8_EFF_VS_MEMORY_CD8_TCELL_DN	243	Down	0.00321944	0.0237682
GSE26495_NAIVE_VS_PD1HIGH_CD8_TCELL_UP	163	Down	0.00341615	0.0249129
GSE15930_NAIVE_VS_48H_IN_VITRO_STIM_CD8_TCELL_DN	228	Up	0.0035846	0.0258264
GSE22886_CD8_TCELL_VS_BCELL_NAIVE_DN	197	Down	0.00364904	0.0259777
GSE3337_CTRL_VS_4H_IFNG_IN_CD8POS_DC_DN	255	Up	0.0039443	0.0277493
GSE32423_IL7_VS_IL7_IL4_MEMORY_CD8_TCELL_UP	260	Down	0.00411823	0.0283836
GSE33425_CD8_ALPHAALPHA_VS_ALPHABETA_CD161_HIGH_TCELL_UP	240	Down	0.00412938	0.0283836
GSE3039_CD4_TCELL_VS_ALPHABETA_CD8_TCELL_DN	232	Up	0.00421538	0.0286454
KAECH_DAY8_EFF_VS_DAY15_EFF_CD8_TCELL_DN	231	Down	0.00440462	0.0293544
GOLDRATH_EFF_VS_MEMORY_CD8_TCELL_DN	252	Down	0.00441788	0.0293544
GOLDRATH_NAIVE_VS_MEMORY_CD8_TCELL_UP	273	Down	0.00461599	0.0303336
GSE32423_IL7_VS_IL4_MEMORY_CD8_TCELL_UP	244	Down	0.00536583	0.0348779
GSE26495_NAIVE_VS_PD1LOW_CD8_TCELL_DN	243	Up	0.00552092	0.0355001
GSE44649_NAIVE_VS_ACTIVATED_CD8_TCELL_MIR155_KO_DN	263	Down	0.00610015	0.0388074
GSE23568_CTRL_VS_ID3_TRANSDUCED_CD8_TCELL_DN	220	Up	0.00757099	0.0476574
GSE39110_UNTREATED_VS_IL2_TREATED_CD8_TCELL_DAY3_POST_IMMUNIZATION_UP	247	Down	0.00778631	0.0480022
GSE22886_CD8_TCELL_VS_BCELL_NAIVE_UP	246	Up	0.00773495	0.0480022
GSE40666_WT_VS_STAT1_KO_CD8_TCELL_WITH_IFNA_STIM_90MIN_DN	238	Up	0.00826107	0.0504094
GSE19825_NAIVE_VS_IL2RAHIGH_DAY3_EFF_CD8_TCELL_UP	182	Down	0.00872912	0.0527274
GSE26495_NAIVE_VS_PD1LOW_CD8_TCELL_UP	198	Down	0.0088708	0.0528638
GSE41867_LCMV_ARMSTRONG_VS_CLONE13_DAY6_EFFECTOR_CD8_TCELL_UP	246	Up	0.00892851	0.0528638
GSE41867_DAY15_EFFECTOR_VS_DAY30_EXHAUSTED_CD8_TCELL_LCMV_CLONE13_UP	229	Up	0.00912327	0.0534874
GSE8678_IL7R_LOW_VS_HIGH_EFF_CD8_TCELL_DN	232	Down	0.00932265	0.0541257
GSE40225_WT_VS_RIP_B7X_DIABETIC_MOUSE_PANCREATIC_CD8_TCELL_DN	244	Up	0.00951563	0.0547149
GSE9650_EFFECTOR_VS_MEMORY_CD8_TCELL_DN	246	Down	0.0100212	0.0568924
GSE15930_NAIVE_VS_48H_IN_VITRO_STIM_IL12_CD8_TCELL_DN	224	Up	0.0100846	0.0568924
GSE32423_IL7_VS_IL7_IL4_NAIVE_CD8_TCELL_DN	227	Down	0.0102501	0.0571887
GSE33424_CD161_HIGH_VS_NEG_CD8_TCELL_UP	266	Down	0.0103284	0.0571887
GSE5142_HTERT_TRANSDUCED_VS_CTRL_CD8_TCELL_LATE_PASSAGE_CLONE_DN	260	Down	0.0108793	0.0596863
GSE8835_CD4_VS_CD8_TCELL_CLL_PATIENT_DN	209	Down	0.0118846	0.064609
GSE40666_UNTREATED_VS_IFNA_STIM_STAT4_KO_EFFECTOR_CD8_TCELL_90MIN_DN	270	Down	0.0133581	0.0714373
GSE15324_NAIVE_VS_ACTIVATED_CD8_TCELL_DN	197	Up	0.0133796	0.0714373
GSE40666_STAT1_KO_VS_STAT4_KO_CD8_TCELL_WITH_IFNA_STIM_90MIN_DN	122	Up	0.0144165	0.0762927
GSE8835_CD4_VS_CD8_TCELL_CLL_PATIENT_UP	242	Up	0.0148857	0.0780846
GSE3337_CTRL_VS_16H_IFNG_IN_CD8POS_DC_DN	255	Up	0.0158994	0.0826768
GSE23568_ID3_TRANSDUCED_VS_ID3_KO_CD8_TCELL_DN	283	Down	0.0163346	0.0842079
GSE21360_NAIVE_VS_SECONDARY_MEMORY_CD8_TCELL_DN	217	Up	0.0166252	0.0844504
GSE21360_SECONDARY_VS_QUATERNARY_MEMORY_CD8_TCELL_UP	193	Up	0.0166641	0.0844504
GSE41867_DAY6_VS_DAY8_LCMV_CLONE13_EFFECTOR_CD8_TCELL_UP	217	Up	0.0168272	0.0845603
GSE15750_DAY6_VS_DAY10_TRAF6KO_EFF_CD8_TCELL_UP	223	Up	0.0178744	0.0885116
GSE32423_MEMORY_VS_NAIVE_CD8_TCELL_DN	243	Down	0.0179659	0.0885116
GSE12392_CD8A_POS_VS_NEG_SPLEEN_DC_DN	266	Up	0.0180576	0.0885116
GSE10239_NAIVE_VS_KLRG1HIGH_EFF_CD8_TCELL_UP	240	Down	0.0194915	0.0947634
GSE23321_CENTRAL_VS_EFFECTOR_MEMORY_CD8_TCELL_DN	218	Down	0.0196672	0.0948467
GSE15324_ELF4_KO_VS_WT_NAIVE_CD8_TCELL_DN	134	Up	0.0201595	0.0964431
GSE15750_DAY6_VS_DAY10_EFF_CD8_TCELL_DN	253	Down	0.0203372	0.0965208
GSE41978_ID2_KO_VS_ID2_KO_AND_BIM_KO_KLRG1_LOW_EFFECTOR_CD8_TCELL_DN	238	Up	0.0209393	0.098596
GSE32423_MEMORY_VS_NAIVE_CD8_TCELL_IL7_IL4_DN	243	Down	0.0226182	0.10489
GSE27786_CD4_VS_CD8_TCELL_DN	237	Down	0.0226269	0.10489
GSE40225_WT_VS_RIP_B7X_DIABETIC_MOUSE_PANCREATIC_CD8_TCELL_UP	281	Down	0.0230354	0.105963
GSE26669_CTRL_VS_COSTIM_BLOCK_MLR_CD8_TCELL_UP	229	Up	0.0238386	0.108821
GSE5142_CTRL_VS_HTERT_TRANSDUCED_CD8_TCELL_EARLY_PASSAGE_CLONE_DN	227	Down	0.0242082	0.109671
GSE15930_STIM_VS_STIM_AND_TRICHOSTATINA_72H_CD8_T_CELL_DN	170	Up	0.0252074	0.113338
GSE14699_NAIVE_VS_ACT_CD8_TCELL_UP	240	Up	0.0262472	0.116069
GSE27786_CD8_TCELL_VS_NKCELL_UP	208	Down	0.0263476	0.116069
GSE339_EX_VIVO_VS_IN_CULTURE_CD8POS_DC_DN	232	Up	0.0263971	0.116069
GSE339_CD4POS_VS_CD8POS_DC_IN_CULTURE_DN	206	Up	0.0268588	0.116426
GSE21360_PRIMARY_VS_QUATERNARY_MEMORY_CD8_TCELL_DN	281	Down	0.0269152	0.116426
GSE15930_NAIVE_VS_72H_IN_VITRO_STIM_IFNAB_CD8_TCELL_UP	202	Down	0.0270621	0.116426
GSE5142_CTRL_VS_HTERT_TRANSDUCED_CD8_TCELL_EARLY_PASSAGE_CLONE_UP	239	Up	0.0273328	0.11675
GSE15750_WT_VS_TRAF6KO_DAY10_EFF_CD8_TCELL_UP	230	Down	0.028056	0.118338
GSE41867_MEMORY_VS_EXHAUSTED_CD8_TCELL_DAY30_LCMV_UP	241	Up	0.0281004	0.118338
GSE15930_STIM_VS_STIM_AND_TRICHOSTATINA_48H_CD8_T_CELL_UP	242	Up	0.0285472	0.119379
GSE41867_NAIVE_VS_DAY30_LCMV_CLONE13_EXHAUSTED_CD8_TCELL_UP	188	Up	0.028957	0.120252
GSE40666_STAT1_KO_VS_STAT4_KO_CD8_TCELL_DN	114	Up	0.0297841	0.122687
GSE15930_NAIVE_VS_48H_IN_VITRO_STIM_IFNAB_CD8_TCELL_DN	220	Up	0.0299537	0.122687
GSE41867_NAIVE_VS_DAY15_LCMV_CONE13_EFFECTOR_CD8_TCELL_DN	197	Down	0.0301732	0.122745
GSE33425_CD161_INT_VS_NEG_CD8_TCELL_UP	258	Up	0.0305346	0.123376
GSE19825_NAIVE_VS_IL2RALOW_DAY3_EFF_CD8_TCELL_UP	117	Down	0.0314458	0.126205
GSE41978_WT_VS_ID2_KO_KLRG1_LOW_EFFECTOR_CD8_TCELL_DN	198	Up	0.0317815	0.126702
GSE32423_MEMORY_VS_NAIVE_CD8_TCELL_IL7_IL4_UP	123	Up	0.0320698	0.127005
GSE41867_DAY8_VS_DAY15_LCMV_CLONE13_EFFECTOR_CD8_TCELL_UP	256	Down	0.0339701	0.133646
GSE41978_ID2_KO_VS_BIM_KO_KLRG1_LOW_EFFECTOR_CD8_TCELL_UP	239	Up	0.0351134	0.137241
GSE32423_CTRL_VS_IL4_MEMORY_CD8_TCELL_DN	222	Up	0.0355257	0.137416
GSE3039_ALPHABETA_CD8_TCELL_VS_B2_BCELL_UP	260	Down	0.0356179	0.137416
GSE33425_CD161_HIGH_VS_INT_CD8_TCELL_UP	230	Down	0.036452	0.139733
GSE45365_CD8A_DC_VS_CD11B_DC_IFNAR_KO_UP	239	Down	0.0373641	0.142317
GSE12392_WT_VS_IFNB_KO_CD8A_POS_SPLEEN_DC_DN	183	Down	0.0389326	0.147352
GSE17812_WT_VS_THPOK_KO_MEMORY_CD8_TCELL_DN	236	Up	0.0397197	0.149016
GSE45365_HEALTHY_VS_MCMV_INFECTION_CD8_TCELL_IFNAR_KO_UP	208	Down	0.0398706	0.149016
GSE26495_NAIVE_VS_PD1HIGH_CD8_TCELL_DN	253	Up	0.0401724	0.149212
GSE41867_NAIVE_VS_DAY8_LCMV_EFFECTOR_CD8_TCELL_UP	227	Up	0.0405551	0.149703
GSE32423_CTRL_VS_IL7_IL4_MEMORY_CD8_TCELL_UP	220	Down	0.0420133	0.154135
GSE33425_CD8_ALPHAALPHA_VS_ALPHABETA_CD161_HIGH_TCELL_DN	246	Up	0.0426926	0.155672
GSE41867_DAY6_VS_DAY8_LCMV_CLONE13_EFFECTOR_CD8_TCELL_DN	243	Down	0.0445317	0.161394
GSE41867_NAIVE_VS_DAY30_LCMV_ARMSTRONG_MEMORY_CD8_TCELL_UP	239	Up	0.0451739	0.162735
GSE15930_NAIVE_VS_48H_IN_VITRO_STIM_IFNAB_CD8_TCELL_UP	206	Down	0.0458279	0.164102
GSE30962_ACUTE_VS_CHRONIC_LCMV_PRIMARY_INF_CD8_TCELL_DN	232	Up	0.046632	0.165988
GSE45365_WT_VS_IFNAR_KO_CD8A_DC_DN	234	Up	0.048805	0.172334
GSE45365_WT_VS_IFNAR_KO_CD8A_DC_UP	270	Down	0.0489913	0.172334
GSE41867_NAIVE_VS_DAY6_LCMV_EFFECTOR_CD8_TCELL_DN	257	Down	0.0501065	0.173683
GSE40666_UNTREATED_VS_IFNA_STIM_STAT1_KO_CD8_TCELL_90MIN_DN	253	Down	0.0501247	0.173683
GSE19825_NAIVE_VS_IL2RAHIGH_DAY3_EFF_CD8_TCELL_DN	237	Up	0.050246	0.173683
GSE15324_NAIVE_VS_ACTIVATED_ELF4_KO_CD8_TCELL_DN	206	Up	0.0506814	0.174181
GSE40666_UNTREATED_VS_IFNA_STIM_EFFECTOR_CD8_TCELL_90MIN_UP	240	Up	0.0514112	0.17568
GSE45365_NK_CELL_VS_CD8_TCELL_MCMV_INFECTION_DN	242	Up	0.0526727	0.178968
GSE21360_NAIVE_VS_QUATERNARY_MEMORY_CD8_TCELL_DN	242	Up	0.0536991	0.181424
GSE40666_NAIVE_VS_EFFECTOR_CD8_TCELL_DN	246	Up	0.0560738	0.188383
GSE33374_CD8_ALPHAALPHA_VS_ALPHABETA_CD161_HIGH_TCELL_DN	259	Up	0.0575298	0.191184
GSE46025_WT_VS_FOXO1_KO_KLRG1_LOW_CD8_EFFECTOR_TCELL_DN	194	Down	0.0577924	0.191184
GSE40666_WT_VS_STAT4_KO_CD8_TCELL_UP	101	Up	0.0578668	0.191184
GSE3039_CD4_TCELL_VS_ALPHAALPHA_CD8_TCELL_UP	222	Up	0.0587844	0.193149
GSE41867_DAY8_VS_DAY15_LCMV_CLONE13_EFFECTOR_CD8_TCELL_DN	224	Up	0.0599043	0.195753
GSE45365_HEALTHY_VS_MCMV_INFECTION_CD8A_DC_DN	239	Up	0.0625534	0.203228
GSE16522_MEMORY_VS_NAIVE_CD8_TCELL_UP	231	Up	0.0631057	0.203228
GSE37319_WT_VS_RC3H1_KO_CD44LOW_CD8_TCELL_UP	121	Down	0.0632114	0.203228
GSE30962_ACUTE_VS_CHRONIC_LCMV_SECONDARY_INF_CD8_TCELL_UP	252	Down	0.0690303	0.220749
GSE45365_BCELL_VS_CD8_TCELL_UP	122	Down	0.071568	0.226598
GSE41867_NAIVE_VS_DAY15_LCMV_ARMSTRONG_EFFECTOR_CD8_TCELL_DN	240	Down	0.0716579	0.226598
GSE30962_PRIMARY_VS_SECONDARY_ACUTE_LCMV_INF_CD8_TCELL_UP	225	Up	0.0719959	0.226598
GSE40666_WT_VS_STAT1_KO_CD8_TCELL_WITH_IFNA_STIM_90MIN_UP	241	Down	0.0728231	0.228001
GSE10239_KLRG1INT_VS_KLRG1HIGH_EFF_CD8_TCELL_DN	220	Down	0.0742767	0.231341
GSE22601_CD4_SINGLE_POSITIVE_VS_CD8_SINGLE_POSITIVE_THYMOCYTE_UP	232	Up	0.0749448	0.232212
GSE41867_NAIVE_VS_DAY6_LCMV_ARMSTRONG_EFFECTOR_CD8_TCELL_UP	219	Down	0.0761981	0.234879
GSE13493_CD4INTCD8POS_VS_CD8POS_THYMOCYTE_UP	208	Down	0.0777695	0.238493
GSE41867_DAY15_EFFECTOR_VS_DAY30_EXHAUSTED_CD8_TCELL_LCMV_CLONE13_DN	250	Down	0.0803146	0.243321
GSE9650_EFFECTOR_VS_EXHAUSTED_CD8_TCELL_UP	245	Up	0.0807034	0.243321
GSE15930_STIM_VS_STIM_AND_IL12_24H_CD8_T_CELL_DN	155	Up	0.081279	0.243321
GSE15930_NAIVE_VS_72H_IN_VITRO_STIM_IL12_CD8_TCELL_UP	223	Down	0.0815433	0.243321
GSE33425_CD161_HIGH_VS_INT_CD8_TCELL_DN	247	Up	0.0815914	0.243321
GSE8835_CD4_VS_CD8_TCELL_UP	258	Down	0.0817853	0.243321
GSE339_EX_VIVO_VS_IN_CULTURE_CD4CD8DN_DC_DN	233	Up	0.0822675	0.243544
GSE26890_CXCR1_NEG_VS_POS_EFFECTOR_CD8_TCELL_UP	267	Up	0.0830295	0.24409
GSE15930_STIM_VS_STIM_AND_IFNAB_24H_CD8_T_CELL_DN	178	Up	0.0832683	0.24409
GSE29949_CD8_NEG_DC_SPLEEN_VS_DC_BRAIN_DN	273	Down	0.0845998	0.246784
GSE40666_UNTREATED_VS_IFNA_STIM_CD8_TCELL_90MIN_UP	116	Up	0.0851202	0.247096
GSE21360_SECONDARY_VS_TERTIARY_MEMORY_CD8_TCELL_DN	209	Down	0.0869244	0.251115
GSE43260_BTLA_POS_VS_NEG_INTRATUMORAL_CD8_TCELL_UP	264	Up	0.0874577	0.251441
GSE15930_NAIVE_VS_72H_IN_VITRO_STIM_CD8_TCELL_UP	203	Down	0.088842	0.254199
GSE26669_CTRL_VS_COSTIM_BLOCK_MLR_CD8_TCELL_DN	235	Down	0.0920022	0.260722
GSE23568_CTRL_VS_ID3_TRANSDUCED_CD8_TCELL_UP	259	Down	0.0920137	0.260722
GSE25502_WT_VS_KLF13_KO_THYMIC_MEMORY_LIKE_CD8_TCELL_DN	106	Up	0.0930942	0.260722
GSE17301_CTRL_VS_48H_ACD3_ACD28_IFNA2_STIM_CD8_TCELL_UP	229	Up	0.0932137	0.260722
GSE23321_CENTRAL_VS_EFFECTOR_MEMORY_CD8_TCELL_UP	210	Up	0.0933017	0.260722
GSE26495_PD1HIGH_VS_PD1LOW_CD8_TCELL_UP	193	Down	0.0940747	0.261659
GSE29164_UNTREATED_VS_CD8_TCELL_AND_IL12_TREATED_MELANOMA_DAY7_DN	201	Up	0.101861	0.281921
GSE32423_CTRL_VS_IL4_MEMORY_CD8_TCELL_UP	226	Down	0.102323	0.281921
GSE29949_MICROGLIA_BRAIN_VS_CD8_POS_DC_SPLEEN_UP	240	Down	0.102774	0.281921
GSE15930_STIM_VS_STIM_AND_IL12_72H_CD8_T_CELL_DN	176	Up	0.104158	0.284414
GSE30962_ACUTE_VS_CHRONIC_LCMV_PRIMARY_INF_CD8_TCELL_UP	259	Down	0.105502	0.286774
GSE41867_DAY6_VS_DAY15_LCMV_ARMSTRONG_EFFECTOR_CD8_TCELL_UP	173	Up	0.10934	0.295861
GSE339_CD8POS_VS_CD4CD8DN_DC_IN_CULTURE_UP	238	Up	0.112833	0.30339
GSE3039_ALPHABETA_CD8_TCELL_VS_B1_BCELL_DN	245	Up	0.113137	0.30339
GSE23321_CD8_STEM_CELL_MEMORY_VS_CENTRAL_MEMORY_CD8_TCELL_UP	149	Down	0.11373	0.303618
GSE24081_CONTROLLER_VS_PROGRESSOR_HIV_SPECIFIC_CD8_TCELL_DN	224	Up	0.117233	0.310194
GSE46025_WT_VS_FOXO1_KO_KLRG1_LOW_CD8_EFFECTOR_TCELL_UP	184	Up	0.117275	0.310194
GSE22443_IL2_VS_IL12_TREATED_ACT_CD8_TCELL_DN	226	Up	0.117749	0.310194
GSE3039_CD4_TCELL_VS_ALPHAALPHA_CD8_TCELL_DN	205	Up	0.11912	0.31243
GSE12392_CD8A_POS_VS_NEG_SPLEEN_IFNB_KO_DC_UP	239	Up	0.122219	0.319157
GSE32423_CTRL_VS_IL7_MEMORY_CD8_TCELL_UP	114	Up	0.125141	0.325368
GSE40666_NAIVE_VS_EFFECTOR_CD8_TCELL_WITH_IFNA_STIM_90MIN_UP	231	Down	0.125951	0.326056
GSE339_CD4POS_VS_CD4CD8DN_DC_DN	231	Up	0.128818	0.33204
GSE41867_DAY6_VS_DAY15_LCMV_CLONE13_EFFECTOR_CD8_TCELL_DN	122	Down	0.13055	0.335059
GSE7460_CD8_TCELL_VS_CD4_TCELL_ACT_DN	242	Down	0.133525	0.341231
GSE32423_IL7_VS_IL4_MEMORY_CD8_TCELL_DN	205	Up	0.135967	0.343962
GSE17301_CTRL_VS_48H_ACD3_ACD28_IFNA2_STIM_CD8_TCELL_DN	223	Up	0.136576	0.343962
GSE41867_LCMV_ARMSTRONG_VS_CLONE13_DAY8_EFFECTOR_CD8_TCELL_DN	229	Up	0.136613	0.343962
GSE9650_EXHAUSTED_VS_MEMORY_CD8_TCELL_UP	188	Up	0.136895	0.343962
GSE27786_CD8_TCELL_VS_MONO_MAC_UP	250	Down	0.140206	0.350179
GSE33424_CD161_INT_VS_NEG_CD8_TCELL_UP	271	Up	0.14054	0.350179
GSE15930_STIM_VS_STIM_AND_TRICHOSTATINA_48H_CD8_T_CELL_DN	266	Up	0.14247	0.353515
GSE16522_ANTI_CD3CD28_STIM_VS_UNSTIM_MEMORY_CD8_TCELL_DN	250	Up	0.144154	0.356214
GSE39152_BRAIN_VS_SPLEEN_CD103_NEG_MEMORY_CD8_TCELL_DN	243	Up	0.14487	0.356511
GSE27786_CD4_VS_CD8_TCELL_UP	229	Up	0.147562	0.361647
GSE339_CD4POS_VS_CD8POS_DC_DN	231	Up	0.152609	0.37249
GSE39556_CD8A_DC_VS_NK_CELL_MOUSE_3H_POST_POLYIC_INJ_UP	240	Up	0.154125	0.374662
GSE34392_ST2_KO_VS_WT_DAY8_LCMV_EFFECTOR_CD8_TCELL_UP	238	Down	0.155581	0.37667
GSE16522_MEMORY_VS_NAIVE_ANTI_CD3CD28_STIM_CD8_TCELL_UP	251	Up	0.156213	0.376674
GSE41867_NAIVE_VS_DAY15_LCMV_EFFECTOR_CD8_TCELL_DN	260	Down	0.157575	0.378434
GSE21360_SECONDARY_VS_QUATERNARY_MEMORY_CD8_TCELL_DN	205	Up	0.164369	0.391379
GSE15750_DAY6_VS_DAY10_TRAF6KO_EFF_CD8_TCELL_DN	241	Down	0.165987	0.391379
GSE21360_NAIVE_VS_TERTIARY_MEMORY_CD8_TCELL_UP	204	Up	0.166294	0.391379
GSE15930_STIM_VS_STIM_AND_IFNAB_72H_CD8_T_CELL_DN	224	Up	0.166383	0.391379
GSE339_CD4POS_VS_CD4CD8DN_DC_IN_CULTURE_UP	210	Down	0.166943	0.391379
GSE15930_NAIVE_VS_48H_IN_VITRO_STIM_CD8_TCELL_UP	244	Down	0.167069	0.391379
GSE8678_IL7R_LOW_VS_HIGH_EFF_CD8_TCELL_UP	241	Up	0.167547	0.391379
GSE40666_UNTREATED_VS_IFNA_STIM_STAT1_KO_CD8_TCELL_90MIN_UP	169	Up	0.168242	0.391474
GSE3039_ALPHAALPHA_CD8_TCELL_VS_B1_BCELL_DN	210	Up	0.169082	0.391904
GSE1112_OT1_VS_HY_CD8AB_THYMOCYTE_RTOC_CULTURE_DN	249	Down	0.172236	0.397002
GSE27786_CD8_TCELL_VS_NEUTROPHIL_DN	218	Up	0.17261	0.397002
GSE44649_WT_VS_MIR155_KO_NAIVE_CD8_TCELL_DN	240	Up	0.174617	0.400081
GSE21360_SECONDARY_VS_TERTIARY_MEMORY_CD8_TCELL_UP	212	Up	0.176371	0.402558
GSE40666_UNTREATED_VS_IFNA_STIM_CD8_TCELL_90MIN_DN	244	Down	0.179856	0.408951
GSE1112_HY_CD8AB_VS_HY_CD8AA_THYMOCYTE_RTOC_CULTURE_UP	189	Up	0.190921	0.432464
GSE41867_DAY6_VS_DAY15_LCMV_CLONE13_EFFECTOR_CD8_TCELL_UP	82	Down	0.192514	0.43361
GSE26669_CD4_VS_CD8_TCELL_IN_MLR_DN	220	Down	0.192877	0.43361
GSE29949_CD8_POS_DC_SPLEEN_VS_DC_BRAIN_DN	192	Down	0.201327	0.450911
GSE15930_STIM_VS_STIM_AND_TRICHOSTATINA_24H_CD8_T_CELL_UP	142	Up	0.204271	0.455798
GSE44649_WT_VS_MIR155_KO_ACTIVATED_CD8_TCELL_DN	197	Down	0.205287	0.456363
GSE41867_DAY8_EFFECTOR_VS_DAY30_EXHAUSTED_CD8_TCELL_LCMV_CLONE13_UP	237	Up	0.206333	0.456989
GSE6259_DEC205_POS_DC_VS_CD8_TCELL_UP	227	Up	0.207939	0.458846
GSE21360_PRIMARY_VS_QUATERNARY_MEMORY_CD8_TCELL_UP	198	Up	0.212271	0.466684
GSE31082_CD4_VS_CD8_SP_THYMOCYTE_DN	220	Up	0.216701	0.474678
GSE2128_C57BL6_VS_NOD_CD4CD8_DP_THYMOCYTE_DN	231	Down	0.218084	0.475965
GSE45365_NK_CELL_VS_CD8A_DC_MCMV_INFECTION_DN	165	Down	0.221186	0.480186
GSE22601_DOUBLE_NEGATIVE_VS_CD8_SINGLE_POSITIVE_THYMOCYTE_UP	130	Down	0.222327	0.480186
GSE339_CD4POS_VS_CD4CD8DN_DC_IN_CULTURE_DN	177	Up	0.222427	0.480186
GSE41978_WT_VS_ID2_KO_KLRG1_LOW_EFFECTOR_CD8_TCELL_UP	127	Down	0.224005	0.481852
GSE41867_DAY8_VS_DAY15_LCMV_ARMSTRONG_EFFECTOR_CD8_TCELL_UP	76	Down	0.228332	0.486661
GSE29164_CD8_TCELL_VS_CD8_TCELL_AND_IL12_TREATED_MELANOMA_DAY7_UP	258	Down	0.228524	0.486661
GSE21360_NAIVE_VS_TERTIARY_MEMORY_CD8_TCELL_DN	213	Up	0.229056	0.486661
GSE41978_KLRG1_HIGH_VS_LOW_EFFECTOR_CD8_TCELL_DN	217	Up	0.23032	0.486661
GSE40666_STAT1_KO_VS_STAT4_KO_CD8_TCELL_UP	228	Down	0.23053	0.486661
GSE22886_NAIVE_CD8_TCELL_VS_NKCELL_UP	206	Down	0.231123	0.486661
GSE40666_WT_VS_STAT4_KO_CD8_TCELL_DN	214	Down	0.233028	0.488951
GSE27786_CD8_TCELL_VS_NKCELL_DN	241	Up	0.235304	0.491998
GSE45365_CD8A_DC_VS_CD11B_DC_IFNAR_KO_MCMV_INFECTION_UP	189	Down	0.237129	0.494087
GSE6259_BCELL_VS_CD8_TCELL_DN	204	Down	0.238125	0.494439
GSE26495_PD1HIGH_VS_PD1LOW_CD8_TCELL_DN	179	Up	0.242916	0.502643
GSE23321_CD8_STEM_CELL_MEMORY_VS_EFFECTOR_MEMORY_CD8_TCELL_DN	249	Up	0.245038	0.504532
GSE3337_CTRL_VS_16H_IFNG_IN_CD8POS_DC_UP	210	Down	0.245676	0.504532
GSE15324_ELF4_KO_VS_WT_NAIVE_CD8_TCELL_UP	216	Up	0.246653	0.504532
GSE6259_FLT3L_INDUCED_DEC205_POS_DC_VS_CD8_TCELL_UP	170	Down	0.247204	0.504532
GSE10239_KLRG1INT_VS_KLRG1HIGH_EFF_CD8_TCELL_UP	180	Up	0.252344	0.513271
GSE32423_IL7_VS_IL7_IL4_NAIVE_CD8_TCELL_UP	170	Down	0.255769	0.518474
GSE21360_TERTIARY_VS_QUATERNARY_MEMORY_CD8_TCELL_UP	230	Down	0.257	0.519208
GSE17301_CTRL_VS_48H_ACD3_ACD28_STIM_CD8_TCELL_DN	222	Up	0.258244	0.519966
GSE26290_CTRL_VS_AKT_INHIBITOR_TREATED_ANTI_CD3_AND_IL2_STIM_CD8_TCELL_DN	227	Up	0.259283	0.520307
GSE41867_DAY6_EFFECTOR_VS_DAY30_EXHAUSTED_CD8_TCELL_LCMV_CLONE13_DN	246	Down	0.260353	0.520706
GSE10239_MEMORY_VS_KLRG1HIGH_EFF_CD8_TCELL_UP	170	Down	0.261699	0.520893
GSE19825_NAIVE_VS_IL2RALOW_DAY3_EFF_CD8_TCELL_DN	239	Up	0.262968	0.520893
GSE33425_CD161_INT_VS_NEG_CD8_TCELL_DN	235	Down	0.26306	0.520893
GSE41867_NAIVE_VS_EFFECTOR_CD8_TCELL_UP	233	Up	0.270449	0.532717
GSE6259_FLT3L_INDUCED_33D1_POS_DC_VS_CD8_TCELL_UP	140	Down	0.272036	0.532717
KAECH_DAY15_EFF_VS_MEMORY_CD8_TCELL_UP	225	Up	0.27235	0.532717
GSE1112_OT1_CD8AB_VS_HY_CD8AA_THYMOCYTE_RTOC_CULTURE_UP	123	Down	0.272595	0.532717
GSE3039_ALPHAALPHA_VS_ALPHABETA_CD8_TCELL_DN	204	Down	0.273808	0.533345
GSE3039_NKT_CELL_VS_ALPHABETA_CD8_TCELL_DN	230	Down	0.27537	0.534647
GSE21360_PRIMARY_VS_TERTIARY_MEMORY_CD8_TCELL_UP	243	Up	0.278209	0.537223
GSE30962_PRIMARY_VS_SECONDARY_CHRONIC_LCMV_INF_CD8_TCELL_UP	224	Down	0.279679	0.537223
GSE1112_OT1_CD8AB_VS_HY_CD8AA_THYMOCYTE_RTOC_CULTURE_DN	147	Down	0.280515	0.537223
GSE44649_NAIVE_VS_ACTIVATED_CD8_TCELL_DN	229	Down	0.280848	0.537223
GSE22443_IL2_VS_IL12_TREATED_ACT_CD8_TCELL_UP	128	Down	0.281189	0.537223
GSE41978_WT_VS_ID2_KO_AND_BIM_KO_KLRG1_LOW_EFFECTOR_CD8_TCELL_DN	224	Down	0.283343	0.539614
GSE17301_CTRL_VS_48H_IFNA2_STIM_CD8_TCELL_UP	264	Down	0.285095	0.541228
GSE17301_CTRL_VS_48H_ACD3_ACD28_IFNA5_STIM_CD8_TCELL_DN	241	Down	0.286873	0.542879
GSE8835_HEALTHY_VS_CLL_CD8_TCELL_DN	191	Up	0.291552	0.549994
GSE3337_4H_VS_16H_IFNG_IN_CD8POS_DC_UP	243	Up	0.29864	0.561593
GSE31082_CD4_VS_CD8_SP_THYMOCYTE_UP	266	Down	0.30195	0.566037
GSE16522_ANTI_CD3CD28_STIM_VS_UNSTIM_MEMORY_CD8_TCELL_UP	211	Down	0.309352	0.575706
GSE17301_IFNA2_VS_IFNA5_STIM_ACD3_ACD28_ACT_CD8_TCELL_UP	254	Down	0.30948	0.575706
GSE45365_CD8A_DC_VS_CD11B_DC_DN	257	Down	0.310677	0.575706
GSE15930_STIM_VS_STIM_AND_IL12_24H_CD8_T_CELL_UP	216	Up	0.311023	0.575706
GSE3039_CD4_TCELL_VS_ALPHABETA_CD8_TCELL_UP	216	Up	0.311921	0.575706
GSE22601_IMMATURE_CD4_SINGLE_POSITIVE_VS_CD8_SINGLE_POSITIVE_THYMOCYTE_UP	241	Down	0.317359	0.580636
GSE22886_NAIVE_CD8_TCELL_VS_DC_DN	246	Up	0.318185	0.580636
GSE27092_WT_VS_HDAC7_PHOSPHO_DEFICIENT_CD8_TCELL_DN	202	Up	0.318696	0.580636
GSE41867_NAIVE_VS_DAY6_LCMV_EFFECTOR_CD8_TCELL_UP	243	Up	0.32059	0.580636
GSE41867_DAY6_VS_DAY8_LCMV_ARMSTRONG_EFFECTOR_CD8_TCELL_DN	224	Up	0.3208	0.580636
GSE3039_ALPHAALPHA_CD8_TCELL_VS_B2_BCELL_DN	211	Up	0.321295	0.580636
GSE45365_NK_CELL_VS_CD8_TCELL_DN	189	Down	0.321389	0.580636
GSE17301_IFNA2_VS_IFNA2_AND_ACD3_ACD28_STIM_CD8_TCELL_UP	253	Down	0.322461	0.580819
GSE15930_NAIVE_VS_48H_IN_VITRO_STIM_IL12_CD8_TCELL_UP	219	Down	0.32402	0.581874
GSE6259_FLT3L_INDUCED_33D1_POS_DC_VS_CD8_TCELL_DN	155	Up	0.326702	0.584391
GSE15930_STIM_VS_STIM_AND_TRICHOSTATINA_24H_CD8_T_CELL_DN	220	Up	0.328218	0.584391
GSE26890_CXCR1_NEG_VS_POS_EFFECTOR_CD8_TCELL_DN	237	Up	0.328354	0.584391
GSE9650_EXHAUSTED_VS_MEMORY_CD8_TCELL_DN	251	Down	0.337933	0.599656
GSE45365_CD8A_DC_VS_CD11B_DC_IFNAR_KO_MCMV_INFECTION_DN	109	Up	0.342784	0.606464
GSE3039_NKT_CELL_VS_ALPHAALPHA_CD8_TCELL_UP	249	Down	0.350286	0.617908
GSE23568_CTRL_TRANSDUCED_VS_WT_CD8_TCELL_DN	272	Up	0.35234	0.618863
GSE22601_DOUBLE_POSITIVE_VS_CD8_SINGLE_POSITIVE_THYMOCYTE_UP	271	Down	0.353144	0.618863
GSE15930_STIM_VS_STIM_AND_IL12_48H_CD8_T_CELL_UP	240	Up	0.354923	0.618863
GSE39556_CD8A_DC_VS_NK_CELL_MOUSE_3H_POST_POLYIC_INJ_DN	270	Down	0.354967	0.618863
GSE22601_DOUBLE_POSITIVE_VS_CD8_SINGLE_POSITIVE_THYMOCYTE_DN	226	Up	0.358811	0.623691
GSE39556_CD8A_DC_VS_NK_CELL_UP	232	Up	0.359822	0.623691
GSE17301_CTRL_VS_48H_ACD3_ACD28_IFNA5_STIM_CD8_TCELL_UP	250	Down	0.364335	0.629688
GSE29164_CD8_TCELL_VS_CD8_TCELL_AND_IL12_TREATED_MELANOMA_DAY7_DN	189	Up	0.367154	0.63036
GSE7460_CTRL_VS_TGFB_TREATED_ACT_CD8_TCELL_UP	209	Up	0.367448	0.63036
GSE10239_MEMORY_VS_DAY4.5_EFF_CD8_TCELL_UP	202	Up	0.367886	0.63036
GSE41867_LCMV_ARMSTRONG_VS_CLONE13_DAY8_EFFECTOR_CD8_TCELL_UP	244	Up	0.370988	0.630369
GSE12392_CD8A_POS_VS_NEG_SPLEEN_DC_UP	213	Up	0.371185	0.630369
GSE41867_NAIVE_VS_DAY15_LCMV_CONE13_EFFECTOR_CD8_TCELL_UP	94	Down	0.371283	0.630369
GSE29164_UNTREATED_VS_CD8_TCELL_AND_IL12_TREATED_MELANOMA_DAY3_UP	220	Down	0.372108	0.630369
GSE21360_NAIVE_VS_SECONDARY_MEMORY_CD8_TCELL_UP	203	Up	0.373634	0.631167
GSE41867_NAIVE_VS_DAY8_LCMV_ARMSTRONG_EFFECTOR_CD8_TCELL_UP	239	Down	0.37652	0.63425
GSE6259_BCELL_VS_CD8_TCELL_UP	218	Down	0.37868	0.636097
GSE27786_CD8_TCELL_VS_MONO_MAC_DN	210	Up	0.384042	0.643298
GSE15930_NAIVE_VS_72H_IN_VITRO_STIM_TRICHOSTATINA_CD8_TCELL_UP	231	Down	0.394376	0.658077
GSE22443_NAIVE_VS_ACT_AND_IL12_TREATED_CD8_TCELL_DN	182	Up	0.395407	0.658077
GSE39152_CD103_NEG_VS_POS_MEMORY_CD8_TCELL_DN	241	Up	0.396167	0.658077
GSE29949_CD8_NEG_DC_SPLEEN_VS_CD8_POS_DC_SPLEEN_UP	157	Up	0.398845	0.659698
GSE23321_CENTRAL_MEMORY_VS_NAIVE_CD8_TCELL_UP	200	Up	0.399349	0.659698
GSE17301_CTRL_VS_48H_ACD3_ACD28_STIM_CD8_TCELL_UP	242	Up	0.403973	0.665498
GSE21360_NAIVE_VS_QUATERNARY_MEMORY_CD8_TCELL_UP	229	Up	0.405755	0.666597
GSE29164_UNTREATED_VS_CD8_TCELL_TREATED_MELANOMA_DAY3_DN	229	Down	0.408115	0.668637
GSE15324_ELF4_KO_VS_WT_ACTIVATED_CD8_TCELL_DN	192	Up	0.412979	0.673988
GSE13493_CD4INTCD8POS_VS_CD8POS_THYMOCYTE_DN	179	Down	0.413635	0.673988
GSE6259_CD4_TCELL_VS_CD8_TCELL_DN	223	Up	0.419732	0.682064
GSE15930_NAIVE_VS_24H_IN_VITRO_STIM_IL12_CD8_TCELL_UP	211	Down	0.422654	0.684284
GSE45365_HEALTHY_VS_MCMV_INFECTION_CD8A_DC_UP	235	Up	0.423386	0.684284
GSE8835_HEALTHY_VS_CLL_CD8_TCELL_UP	246	Up	0.425947	0.684919
GSE45365_WT_VS_IFNAR_KO_CD8A_DC_MCMV_INFECTION_UP	238	Up	0.42607	0.684919
GSE32423_CTRL_VS_IL7_MEMORY_CD8_TCELL_DN	213	Down	0.43255	0.69241
GSE12392_IFNAR_KO_VS_IFNB_KO_CD8_NEG_SPLEEN_DC_DN	195	Up	0.433046	0.69241
GSE17301_IFNA2_VS_IFNA5_STIM_ACD3_ACD28_ACT_CD8_TCELL_DN	201	Up	0.437355	0.697435
GSE41867_NAIVE_VS_DAY15_LCMV_EFFECTOR_CD8_TCELL_UP	225	Up	0.445324	0.707425
GSE23568_ID3_TRANSDUCED_VS_ID3_KO_CD8_TCELL_UP	260	Up	0.445985	0.707425
GSE15930_NAIVE_VS_24H_IN_VITRO_STIM_CD8_TCELL_UP	207	Down	0.44887	0.710117
GSE34217_MIR17_92_OVEREXPRESS_VS_WT_ACT_CD8_TCELL_UP	90	Up	0.450986	0.711582
GSE34217_MIR17_92_OVEREXPRESS_VS_WT_ACT_CD8_TCELL_DN	131	Up	0.453194	0.713184
GSE15930_NAIVE_VS_24H_IN_VITRO_STIM_INFAB_CD8_TCELL_UP	213	Down	0.456497	0.715846
GSE6259_33D1_POS_DC_VS_CD8_TCELL_DN	142	Down	0.457279	0.715846
GSE15750_WT_VS_TRAF6KO_DAY6_EFF_CD8_TCELL_DN	171	Down	0.460529	0.716914
GSE41978_ID2_KO_AND_BIM_KO_VS_BIM_KO_KLRG1_LOW_EFFECTOR_CD8_TCELL_UP	181	Down	0.461215	0.716914
GSE23321_CD8_STEM_CELL_MEMORY_VS_NAIVE_CD8_TCELL_UP	221	Down	0.461558	0.716914
GSE15930_STIM_VS_STIM_AND_IFNAB_24H_CD8_T_CELL_UP	199	Up	0.465916	0.721808
GSE41867_LCMV_ARMSTRONG_VS_CLONE13_DAY15_EFFECTOR_CD8_TCELL_DN	134	Down	0.467537	0.722323
GSE15324_ELF4_KO_VS_WT_ACTIVATED_CD8_TCELL_UP	235	Down	0.471037	0.722323
GSE41978_KLRG1_HIGH_VS_LOW_EFFECTOR_CD8_TCELL_UP	173	Up	0.471042	0.722323
GSE20754_WT_VS_TCF1_KO_MEMORY_CD8_TCELL_UP	254	Up	0.47108	0.722323
GSE339_EX_VIVO_VS_IN_CULTURE_CD8POS_DC_UP	246	Up	0.480737	0.735244
GSE7460_CD8_TCELL_VS_TREG_ACT_DN	222	Down	0.484654	0.737936
GSE10239_MEMORY_VS_KLRG1INT_EFF_CD8_TCELL_UP	169	Down	0.486039	0.737936
GSE12392_CD8A_POS_VS_NEG_SPLEEN_IFNB_KO_DC_DN	225	Down	0.486946	0.737936
GSE33424_CD161_HIGH_VS_INT_CD8_TCELL_DN	236	Up	0.488631	0.737936
GSE22886_CD8_VS_CD4_NAIVE_TCELL_DN	172	Down	0.488788	0.737936
GSE45365_NK_CELL_VS_CD8_TCELL_MCMV_INFECTION_UP	252	Down	0.490295	0.737936
GSE29164_CD8_TCELL_VS_CD8_TCELL_AND_IL12_TREATED_MELANOMA_DAY3_UP	250	Down	0.491135	0.737936
GSE41867_NAIVE_VS_DAY8_LCMV_EFFECTOR_CD8_TCELL_DN	268	Down	0.493981	0.740353
GSE6259_DEC205_POS_DC_VS_CD8_TCELL_DN	134	Up	0.498204	0.743117
GSE23321_CD8_STEM_CELL_MEMORY_VS_EFFECTOR_MEMORY_CD8_TCELL_UP	253	Up	0.49839	0.743117
GSE16522_MEMORY_VS_NAIVE_ANTI_CD3CD28_STIM_CD8_TCELL_DN	247	Up	0.500135	0.743117
GSE40666_STAT1_KO_VS_STAT4_KO_CD8_TCELL_WITH_IFNA_STIM_90MIN_UP	229	Down	0.501848	0.743117
GSE3337_CTRL_VS_4H_IFNG_IN_CD8POS_DC_UP	210	Down	0.503366	0.743117
GSE15324_NAIVE_VS_ACTIVATED_CD8_TCELL_UP	210	Down	0.503908	0.743117
GSE22601_CD4_SINGLE_POSITIVE_VS_CD8_SINGLE_POSITIVE_THYMOCYTE_DN	247	Down	0.505921	0.743117
GSE33424_CD161_HIGH_VS_INT_CD8_TCELL_UP	234	Down	0.506357	0.743117
GSE29949_CD8_POS_DC_SPLEEN_VS_MONOCYTE_BONE_MARROW_DN	229	Up	0.507814	0.743117
GSE12392_IFNAR_KO_VS_IFNB_KO_CD8_NEG_SPLEEN_DC_UP	263	Down	0.508253	0.743117
GSE45365_HEALTHY_VS_MCMV_INFECTION_CD8A_DC_IFNAR_KO_DN	243	Up	0.515115	0.749054
KAECH_DAY15_EFF_VS_MEMORY_CD8_TCELL_DN	242	Down	0.515798	0.749054
GSE24081_CONTROLLER_VS_PROGRESSOR_HIV_SPECIFIC_CD8_TCELL_UP	229	Down	0.51607	0.749054
GSE41867_NAIVE_VS_DAY8_LCMV_CLONE13_EFFECTOR_CD8_TCELL_UP	225	Up	0.521403	0.754404
GSE25846_IL10_POS_VS_NEG_CD8_TCELL_DAY7_POST_CORONAVIRUS_BRAIN_UP	197	Down	0.522279	0.754404
GSE27786_LSK_VS_CD8_TCELL_UP	233	Down	0.525735	0.755805
GSE45365_NK_CELL_VS_CD8A_DC_UP	230	Up	0.525778	0.755805
GSE29164_UNTREATED_VS_CD8_TCELL_AND_IL12_TREATED_MELANOMA_DAY7_UP	246	Down	0.528765	0.757957
GSE43260_BTLA_POS_VS_NEG_INTRATUMORAL_CD8_TCELL_DN	257	Up	0.52981	0.757957
GSE41867_NAIVE_VS_DAY30_LCMV_CLONE13_EXHAUSTED_CD8_TCELL_DN	287	Down	0.532988	0.759389
GSE2585_AIRE_KO_VS_WT_CD80_HIGH_MTEC_UP	241	Up	0.53417	0.759389
GSE29949_CD8_POS_DC_SPLEEN_VS_DC_BRAIN_UP	279	Down	0.53462	0.759389
GSE20754_WT_VS_TCF1_KO_MEMORY_CD8_TCELL_DN	233	Down	0.536076	0.759653
GSE2585_CD80_HIGH_VS_LOW_MTEC_UP	84	Down	0.540327	0.763867
GSE41867_NAIVE_VS_DAY15_LCMV_ARMSTRONG_EFFECTOR_CD8_TCELL_UP	229	Down	0.549458	0.774063
GSE23321_CD8_STEM_CELL_MEMORY_VS_CENTRAL_MEMORY_CD8_TCELL_DN	218	Down	0.550129	0.774063
GSE10239_MEMORY_VS_KLRG1INT_EFF_CD8_TCELL_DN	223	Up	0.552684	0.775834
GSE41867_DAY8_EFFECTOR_VS_DAY30_MEMORY_CD8_TCELL_LCMV_ARMSTRONG_UP	229	Up	0.556225	0.777471
GSE29949_MICROGLIA_BRAIN_VS_CD8_NEG_DC_SPLEEN_UP	217	Down	0.556812	0.777471
GSE17301_ACD3_ACD28_VS_ACD3_ACD28_AND_IFNA2_STIM_CD8_TCELL_UP	250	Up	0.557751	0.777471
GSE29164_DAY3_VS_DAY7_CD8_TCELL_AND_IL12_TREATED_MELANOMA_DN	155	Up	0.560776	0.77987
GSE22886_NAIVE_CD8_TCELL_VS_MEMORY_TCELL_DN	243	Up	0.562276	0.780142
GSE41867_DAY6_EFFECTOR_VS_DAY30_MEMORY_CD8_TCELL_LCMV_ARMSTRONG_UP	276	Up	0.565287	0.781011
GSE21360_TERTIARY_VS_QUATERNARY_MEMORY_CD8_TCELL_DN	193	Up	0.565514	0.781011
GSE39556_CD8A_DC_VS_NK_CELL_DN	223	Down	0.568886	0.783857
GSE23321_EFFECTOR_MEMORY_VS_NAIVE_CD8_TCELL_DN	218	Up	0.571429	0.785551
GSE41867_DAY15_EFFECTOR_VS_DAY30_MEMORY_CD8_TCELL_LCMV_ARMSTRONG_UP	190	Down	0.573101	0.786043
GSE39152_CD103_NEG_VS_POS_MEMORY_CD8_TCELL_UP	229	Down	0.577914	0.789844
GSE29949_MICROGLIA_BRAIN_VS_CD8_POS_DC_SPLEEN_DN	148	Up	0.57978	0.789844
GSE16522_ANTI_CD3CD28_STIM_VS_UNSTIM_NAIVE_CD8_TCELL_UP	169	Down	0.579836	0.789844
GSE27786_BCELL_VS_CD8_TCELL_UP	239	Up	0.587755	0.796818
GSE29949_CD8_NEG_DC_SPLEEN_VS_CD8_POS_DC_SPLEEN_DN	205	Up	0.587809	0.796818
GSE9650_GP33_VS_GP276_LCMV_SPECIFIC_EXHAUSTED_CD8_TCELL_DN	235	Up	0.588952	0.796818
GSE21360_NAIVE_VS_PRIMARY_MEMORY_CD8_TCELL_UP	206	Up	0.595529	0.802697
GSE41867_DAY6_VS_DAY8_LCMV_ARMSTRONG_EFFECTOR_CD8_TCELL_UP	225	Up	0.597307	0.802697
GSE15930_STIM_VS_STIM_AND_TRICHOSTATINA_72H_CD8_T_CELL_UP	215	Up	0.597325	0.802697
GSE41867_NAIVE_VS_DAY30_LCMV_ARMSTRONG_MEMORY_CD8_TCELL_DN	247	Up	0.604847	0.810984
GSE41867_DAY8_VS_DAY15_LCMV_ARMSTRONG_EFFECTOR_CD8_TCELL_DN	90	Up	0.61645	0.824692
GSE6259_33D1_POS_DC_VS_CD8_TCELL_UP	88	Up	0.619728	0.824964
GSE3039_NKT_CELL_VS_ALPHABETA_CD8_TCELL_UP	221	Up	0.620025	0.824964
GSE27786_CD8_TCELL_VS_NEUTROPHIL_UP	228	Down	0.620792	0.824964
GSE10239_MEMORY_VS_DAY4.5_EFF_CD8_TCELL_DN	244	Up	0.630017	0.832092
GSE40666_NAIVE_VS_EFFECTOR_CD8_TCELL_WITH_IFNA_STIM_90MIN_DN	248	Up	0.630949	0.832092
GSE39556_UNTREATED_VS_3H_POLYIC_INJ_MOUSE_CD8A_DC_UP	209	Down	0.631834	0.832092
GSE41867_MEMORY_VS_EXHAUSTED_CD8_TCELL_DAY30_LCMV_DN	221	Up	0.632448	0.832092
GSE26669_CD4_VS_CD8_TCELL_IN_MLR_UP	229	Up	0.633114	0.832092
GSE13493_DP_VS_CD4INTCD8POS_THYMOCYTE_UP	224	Down	0.635292	0.833124
GSE2585_CD80_HIGH_VS_LOW_MTEC_DN	155	Up	0.637506	0.833473
GSE41867_LCMV_ARMSTRONG_VS_CLONE13_DAY6_EFFECTOR_CD8_TCELL_DN	221	Down	0.639644	0.833473
GSE26669_CD4_VS_CD8_TCELL_IN_MLR_COSTIM_BLOCK_DN	228	Up	0.63974	0.833473
GSE33424_CD161_INT_VS_NEG_CD8_TCELL_DN	234	Down	0.642469	0.834249
GSE19825_CD24LOW_VS_IL2RA_HIGH_DAY3_EFF_CD8_TCELL_DN	232	Up	0.643125	0.834249
GSE2585_CD80_HIGH_VS_LOW_AIRE_KO_MTEC_UP	164	Up	0.646551	0.836878
GSE15930_STIM_VS_STIM_AND_IL12_72H_CD8_T_CELL_UP	222	Up	0.652219	0.842391
GSE22886_NAIVE_CD8_TCELL_VS_NEUTROPHIL_DN	198	Up	0.659964	0.850558
GSE23321_EFFECTOR_MEMORY_VS_NAIVE_CD8_TCELL_UP	161	Up	0.662927	0.850727
GSE39152_SPLEEN_CD103_NEG_VS_BRAIN_CD103_POS_MEMORY_CD8_TCELL_DN	187	Down	0.664173	0.850727
GSE33424_CD161_HIGH_VS_NEG_CD8_TCELL_DN	236	Up	0.669628	0.850727
GSE22886_NAIVE_CD8_TCELL_VS_MEMORY_TCELL_UP	223	Down	0.670088	0.850727
GSE2585_AIRE_KO_VS_WT_CD80_LOW_MTEC_DN	215	Up	0.670499	0.850727
GSE3039_ALPHABETA_CD8_TCELL_VS_B2_BCELL_DN	218	Up	0.671806	0.850727
GSE10239_MEMORY_VS_KLRG1HIGH_EFF_CD8_TCELL_DN	230	Up	0.672035	0.850727
GSE41867_DAY8_EFFECTOR_VS_DAY30_MEMORY_CD8_TCELL_LCMV_ARMSTRONG_DN	232	Up	0.673932	0.850727
GSE27786_LIN_NEG_VS_CD8_TCELL_UP	211	Up	0.674781	0.850727
GSE17301_ACD3_ACD28_VS_ACD3_ACD28_AND_IFNA2_STIM_CD8_TCELL_DN	230	Down	0.677008	0.850727
GSE26290_WT_VS_PDK1_KO_ANTI_CD3_AND_IL2_STIM_CD8_TCELL_DN	200	Up	0.677904	0.850727
GSE27786_LIN_NEG_VS_CD8_TCELL_DN	250	Down	0.67995	0.850727
GSE339_CD4POS_VS_CD8POS_DC_IN_CULTURE_UP	261	Down	0.6811	0.850727
GSE13493_DP_VS_CD8POS_THYMOCYTE_DN	204	Down	0.681312	0.850727
GSE3337_4H_VS_16H_IFNG_IN_CD8POS_DC_DN	246	Down	0.681578	0.850727
GSE13173_UNTREATED_VS_IL12_TREATED_ACT_CD8_TCELL_UP	58	Down	0.682858	0.850727
GSE45365_WT_VS_IFNAR_KO_CD8A_DC_MCMV_INFECTION_DN	132	Up	0.68616	0.853064
GSE3039_ALPHAALPHA_CD8_TCELL_VS_B2_BCELL_UP	195	Up	0.689173	0.855032
GSE22886_NAIVE_CD8_TCELL_VS_NKCELL_DN	271	Up	0.696283	0.860636
GSE41978_ID2_KO_VS_ID2_KO_AND_BIM_KO_KLRG1_LOW_EFFECTOR_CD8_TCELL_UP	164	Down	0.697612	0.860636
GSE32423_MEMORY_VS_NAIVE_CD8_TCELL_IL7_DN	210	Down	0.698007	0.860636
GSE31082_DP_VS_CD8_SP_THYMOCYTE_DN	246	Up	0.701006	0.862555
GSE30962_PRIMARY_VS_SECONDARY_ACUTE_LCMV_INF_CD8_TCELL_DN	229	Down	0.703738	0.864139
GSE45365_HEALTHY_VS_MCMV_INFECTION_CD8A_DC_IFNAR_KO_UP	239	Up	0.705201	0.86416
GSE44649_NAIVE_VS_ACTIVATED_CD8_TCELL_UP	205	Down	0.708786	0.866777
GSE2585_AIRE_KO_VS_WT_CD80_LOW_MTEC_UP	199	Down	0.714338	0.871437
GSE29949_CD8_NEG_DC_SPLEEN_VS_MONOCYTE_BONE_MARROW_DN	198	Down	0.715511	0.871437
GSE29164_UNTREATED_VS_CD8_TCELL_AND_IL12_TREATED_MELANOMA_DAY3_DN	256	Down	0.719934	0.875042
GSE15930_STIM_VS_STIM_AND_IFNAB_72H_CD8_T_CELL_UP	168	Up	0.723635	0.876303
GSE23568_ID3_KO_VS_WT_CD8_TCELL_DN	243	Down	0.724838	0.876303
GSE44649_WT_VS_MIR155_KO_NAIVE_CD8_TCELL_UP	187	Down	0.725368	0.876303
GSE13493_DP_VS_CD8POS_THYMOCYTE_UP	229	Down	0.735234	0.884864
GSE45365_BCELL_VS_CD8_TCELL_DN	150	Up	0.735414	0.884864
GSE27786_LSK_VS_CD8_TCELL_DN	212	Up	0.738818	0.887175
GSE22443_NAIVE_VS_ACT_AND_IL2_TREATED_CD8_TCELL_DN	157	Down	0.741938	0.889136
GSE12392_WT_VS_IFNAR_KO_CD8A_NEG_SPLEEN_DC_DN	198	Down	0.756891	0.89865
GSE15750_WT_VS_TRAF6KO_DAY10_EFF_CD8_TCELL_DN	127	Up	0.758886	0.89865
GSE23321_CENTRAL_MEMORY_VS_NAIVE_CD8_TCELL_DN	164	Down	0.761374	0.89865
GSE2585_CD80_HIGH_VS_LOW_AIRE_KO_MTEC_DN	146	Up	0.762118	0.89865
GSE6259_CD4_TCELL_VS_CD8_TCELL_UP	204	Up	0.762499	0.89865
GSE26290_CTRL_VS_AKT_INHIBITOR_TREATED_ANTI_CD3_AND_IL2_STIM_CD8_TCELL_UP	157	Up	0.763671	0.89865
GSE21360_PRIMARY_VS_SECONDARY_MEMORY_CD8_TCELL_UP	172	Down	0.764085	0.89865
GSE22886_NAIVE_CD8_TCELL_VS_NEUTROPHIL_UP	240	Down	0.76449	0.89865
GSE17301_ACD3_ACD28_VS_ACD3_ACD28_AND_IFNA5_STIM_CD8_TCELL_UP	248	Down	0.766485	0.89865
GSE23568_CTRL_TRANSDUCED_VS_WT_CD8_TCELL_UP	237	Up	0.767184	0.89865
GSE33374_CD8_ALPHAALPHA_VS_ALPHABETA_CD161_HIGH_TCELL_UP	197	Down	0.768898	0.89865
GSE16522_ANTI_CD3CD28_STIM_VS_UNSTIM_NAIVE_CD8_TCELL_DN	240	Up	0.76935	0.89865
GSE339_CD8POS_VS_CD4CD8DN_DC_IN_CULTURE_DN	235	Up	0.769413	0.89865
GSE23321_CD8_STEM_CELL_MEMORY_VS_NAIVE_CD8_TCELL_DN	233	Up	0.775336	0.901517
GSE12392_WT_VS_IFNAR_KO_CD8A_NEG_SPLEEN_DC_UP	260	Up	0.776448	0.901517
GSE21360_PRIMARY_VS_SECONDARY_MEMORY_CD8_TCELL_DN	214	Down	0.777787	0.901517
GSE31082_DP_VS_CD8_SP_THYMOCYTE_UP	259	Down	0.778361	0.901517
GSE25502_WT_VS_KLF13_KO_THYMIC_MEMORY_LIKE_CD8_TCELL_UP	211	Down	0.781613	0.901517
GSE41867_NAIVE_VS_DAY6_LCMV_ARMSTRONG_EFFECTOR_CD8_TCELL_DN	237	Up	0.782903	0.901517
GSE41867_NAIVE_VS_DAY8_LCMV_CLONE13_EFFECTOR_CD8_TCELL_DN	174	Down	0.782924	0.901517
GSE17301_CTRL_VS_48H_IFNA2_STIM_CD8_TCELL_DN	230	Up	0.783928	0.901517
GSE29164_DAY3_VS_DAY7_CD8_TCELL_TREATED_MELANOMA_UP	202	Down	0.789331	0.905988
GSE41978_WT_VS_ID2_KO_AND_BIM_KO_KLRG1_LOW_EFFECTOR_CD8_TCELL_UP	232	Down	0.791622	0.906877
GSE339_CD4POS_VS_CD8POS_DC_UP	231	Down	0.793541	0.907338
GSE12392_WT_VS_IFNB_KO_CD8A_NEG_SPLEEN_DC_DN	241	Up	0.795116	0.907404
GSE8835_CD4_VS_CD8_TCELL_DN	138	Down	0.79804	0.909006
GSE339_CD8POS_VS_CD4CD8DN_DC_DN	214	Up	0.800169	0.909698
GSE33425_CD161_HIGH_VS_NEG_CD8_TCELL_UP	218	Down	0.80392	0.910789
GSE1112_HY_CD8AB_VS_HY_CD8AA_THYMOCYTE_RTOC_CULTURE_DN	187	Down	0.805159	0.910789
GSE339_CD8POS_VS_CD4CD8DN_DC_UP	220	Up	0.8065	0.910789
GSE39152_BRAIN_VS_SPLEEN_CD103_NEG_MEMORY_CD8_TCELL_UP	266	Up	0.807221	0.910789
GSE29949_CD8_NEG_DC_SPLEEN_VS_DC_BRAIN_UP	170	Up	0.813876	0.916228
GSE29164_DAY3_VS_DAY7_CD8_TCELL_AND_IL12_TREATED_MELANOMA_UP	231	Up	0.815106	0.916228
GSE2585_AIRE_KO_VS_WT_CD80_HIGH_MTEC_DN	229	Down	0.817502	0.917197
GSE39152_SPLEEN_CD103_NEG_VS_BRAIN_CD103_POS_MEMORY_CD8_TCELL_UP	216	Down	0.822632	0.921225
GSE45365_CD8A_DC_VS_CD11B_DC_UP	208	Up	0.835319	0.933684
GSE41867_DAY6_EFFECTOR_VS_DAY30_MEMORY_CD8_TCELL_LCMV_ARMSTRONG_DN	264	Down	0.837578	0.934462
GSE7460_CD8_TCELL_VS_TREG_ACT_UP	250	Up	0.845408	0.941442
GSE13493_DP_VS_CD4INTCD8POS_THYMOCYTE_DN	198	Up	0.847048	0.941514
GSE21360_NAIVE_VS_PRIMARY_MEMORY_CD8_TCELL_DN	216	Down	0.848889	0.94181
GSE22886_NAIVE_CD8_TCELL_VS_DC_UP	251	Up	0.854839	0.946655
GSE22886_CD8_VS_CD4_NAIVE_TCELL_UP	253	Down	0.85811	0.948521
GSE45365_CD8A_DC_VS_CD11B_DC_IFNAR_KO_DN	183	Up	0.861267	0.950254
GSE41867_LCMV_ARMSTRONG_VS_CLONE13_DAY15_EFFECTOR_CD8_TCELL_UP	243	Up	0.863713	0.951198
GSE17301_IFNA2_VS_IFNA2_AND_ACD3_ACD28_STIM_CD8_TCELL_DN	210	Up	0.873896	0.958869
GSE27786_BCELL_VS_CD8_TCELL_DN	226	Up	0.874938	0.958869
GSE22886_NAIVE_CD8_TCELL_VS_MONOCYTE_UP	237	Down	0.877045	0.958869
GSE29164_DAY3_VS_DAY7_CD8_TCELL_TREATED_MELANOMA_DN	204	Up	0.879871	0.958869
GSE41978_ID2_KO_VS_BIM_KO_KLRG1_LOW_EFFECTOR_CD8_TCELL_DN	185	Down	0.880921	0.958869
GSE29949_CD8_POS_DC_SPLEEN_VS_MONOCYTE_BONE_MARROW_UP	228	Up	0.881325	0.958869
GSE15324_NAIVE_VS_ACTIVATED_ELF4_KO_CD8_TCELL_UP	224	Down	0.884216	0.958869
GSE22886_NAIVE_CD8_TCELL_VS_MONOCYTE_DN	247	Down	0.885658	0.958869
GSE29164_UNTREATED_VS_CD8_TCELL_TREATED_MELANOMA_DAY7_DN	161	Down	0.885971	0.958869
GSE15930_STIM_VS_STIM_AND_IFNAB_48H_CD8_T_CELL_UP	244	Up	0.88856	0.958869
GSE12392_WT_VS_IFNB_KO_CD8A_NEG_SPLEEN_DC_UP	240	Up	0.888885	0.958869
GSE19825_CD24LOW_VS_IL2RA_HIGH_DAY3_EFF_CD8_TCELL_UP	240	Down	0.890173	0.958869
GSE2128_C57BL6_VS_NOD_CD4CD8_DP_THYMOCYTE_UP	211	Down	0.891524	0.958869
GSE27786_CD8_TCELL_VS_ERYTHROBLAST_UP	255	Down	0.895987	0.961939
GSE22443_NAIVE_VS_ACT_AND_IL2_TREATED_CD8_TCELL_UP	149	Up	0.904999	0.969599
GSE9650_GP33_VS_GP276_LCMV_SPECIFIC_EXHAUSTED_CD8_TCELL_UP	164	Up	0.90772	0.969599
GSE339_CD4POS_VS_CD4CD8DN_DC_UP	226	Up	0.907986	0.969599
GSE339_EX_VIVO_VS_IN_CULTURE_CD4CD8DN_DC_UP	239	Down	0.912912	0.973122
GSE15750_WT_VS_TRAF6KO_DAY6_EFF_CD8_TCELL_UP	198	Down	0.915893	0.973621
GSE1112_OT1_VS_HY_CD8AB_THYMOCYTE_RTOC_CULTURE_UP	225	Up	0.916637	0.973621
GSE12392_WT_VS_IFNB_KO_CD8A_POS_SPLEEN_DC_UP	233	Up	0.918346	0.973707
GSE17301_ACD3_ACD28_VS_ACD3_ACD28_AND_IFNA5_STIM_CD8_TCELL_DN	253	Up	0.922713	0.975781
GSE41867_NAIVE_VS_EFFECTOR_CD8_TCELL_DN	217	Down	0.92495	0.975781
GSE33425_CD161_HIGH_VS_NEG_CD8_TCELL_DN	253	Down	0.927293	0.975781
GSE32423_MEMORY_VS_NAIVE_CD8_TCELL_IL7_UP	207	Up	0.92782	0.975781
GSE41867_DAY8_EFFECTOR_VS_DAY30_EXHAUSTED_CD8_TCELL_LCMV_CLONE13_DN	223	Down	0.928713	0.975781
GSE7460_CTRL_VS_TGFB_TREATED_ACT_CD8_TCELL_DN	217	Down	0.930287	0.975781
GSE29949_CD8_NEG_DC_SPLEEN_VS_MONOCYTE_BONE_MARROW_UP	265	Down	0.931867	0.975781
GSE41978_WT_VS_BIM_KO_KLRG1_LOW_EFFECTOR_CD8_TCELL_DN	170	Up	0.934337	0.975781
GSE45365_NK_CELL_VS_CD8A_DC_MCMV_INFECTION_UP	185	Up	0.935056	0.975781
GSE16522_MEMORY_VS_NAIVE_CD8_TCELL_DN	195	Down	0.936733	0.975781
GSE26669_CD4_VS_CD8_TCELL_IN_MLR_COSTIM_BLOCK_UP	235	Down	0.939692	0.975781
GSE25846_IL10_POS_VS_NEG_CD8_TCELL_DAY7_POST_CORONAVIRUS_BRAIN_DN	186	Down	0.939883	0.975781
GSE3039_ALPHAALPHA_CD8_TCELL_VS_B1_BCELL_UP	240	Down	0.943455	0.977792
GSE45365_HEALTHY_VS_MCMV_INFECTION_CD8_TCELL_IFNAR_KO_DN	144	Down	0.952257	0.982557
GSE44649_NAIVE_VS_ACTIVATED_CD8_TCELL_MIR155_KO_UP	218	Up	0.9527	0.982557
GSE22443_NAIVE_VS_ACT_AND_IL12_TREATED_CD8_TCELL_UP	233	Down	0.954455	0.982557
GSE39556_UNTREATED_VS_3H_POLYIC_INJ_MOUSE_CD8A_DC_DN	253	Up	0.954625	0.982557
GSE31082_DN_VS_CD8_SP_THYMOCYTE_DN	245	Down	0.95873	0.983449
GSE26290_WT_VS_PDK1_KO_ANTI_CD3_AND_IL2_STIM_CD8_TCELL_UP	209	Up	0.959802	0.983449
GSE13173_UNTREATED_VS_IL12_TREATED_ACT_CD8_TCELL_DN	151	Down	0.960425	0.983449
GSE40666_UNTREATED_VS_IFNA_STIM_EFFECTOR_CD8_TCELL_90MIN_DN	222	Up	0.963499	0.98491
GSE45365_NK_CELL_VS_CD8_TCELL_UP	179	Down	0.970416	0.989005
GSE27092_WT_VS_HDAC7_PHOSPHO_DEFICIENT_CD8_TCELL_UP	170	Down	0.970934	0.989005
GSE41867_NAIVE_VS_DAY8_LCMV_ARMSTRONG_EFFECTOR_CD8_TCELL_DN	236	Up	0.972986	0.989005
GSE31082_DN_VS_CD8_SP_THYMOCYTE_UP	221	Up	0.97412	0.989005
GSE29164_UNTREATED_VS_CD8_TCELL_TREATED_MELANOMA_DAY3_UP	228	Down	0.976674	0.989917
GSE41978_WT_VS_BIM_KO_KLRG1_LOW_EFFECTOR_CD8_TCELL_UP	162	Down	0.980941	0.989972
GSE29949_MICROGLIA_BRAIN_VS_CD8_NEG_DC_SPLEEN_DN	154	Down	0.982164	0.989972
GSE37319_WT_VS_RC3H1_KO_CD44LOW_CD8_TCELL_DN	132	Up	0.982541	0.989972
GSE41867_DAY6_VS_DAY15_LCMV_ARMSTRONG_EFFECTOR_CD8_TCELL_DN	203	Down	0.983853	0.989972
GSE41978_ID2_KO_AND_BIM_KO_VS_BIM_KO_KLRG1_LOW_EFFECTOR_CD8_TCELL_DN	190	Up	0.985432	0.989972
GSE27786_CD8_TCELL_VS_ERYTHROBLAST_DN	136	Up	0.986661	0.989972
GSE45365_NK_CELL_VS_CD8A_DC_DN	122	Up	0.998727	0.99972
GSE9650_EFFECTOR_VS_EXHAUSTED_CD8_TCELL_DN	179	Up	0.99972	0.99972
