## Supplementary Table 2 for "Disruption of the ARID1A-containing SWI/SNF complex reprograms tumor-associated macrophages and enhances immunotherapy response"

### Sheet: gst_Hallmark_TAM_FvV
	NGenes	Direction	PValue	FDR
HALLMARK_E2F_TARGETS	237	Down	3.05651e-07	1.52826e-05
HALLMARK_INTERFERON_GAMMA_RESPONSE	244	Up	2.7559e-06	6.88976e-05
HALLMARK_INFLAMMATORY_RESPONSE	205	Up	7.58349e-06	0.000126392
HALLMARK_G2M_CHECKPOINT	252	Down	3.79042e-05	0.000425363
HALLMARK_IL6_JAK_STAT3_SIGNALING	98	Up	4.25363e-05	0.000425363
HALLMARK_INTERFERON_ALPHA_RESPONSE	136	Up	9.20943e-05	0.000767453
HALLMARK_MYC_TARGETS_V1	223	Down	0.00017418	0.00114009
HALLMARK_COMPLEMENT	215	Up	0.000182415	0.00114009
HALLMARK_ALLOGRAFT_REJECTION	211	Up	0.00109139	0.00606328
HALLMARK_OXIDATIVE_PHOSPHORYLATION	204	Up	0.00178184	0.00890921
HALLMARK_TNFA_SIGNALING_VIA_NFKB	226	Up	0.00258971	0.0117714
HALLMARK_REACTIVE_OXYGEN_SPECIES_PATHWAY	61	Up	0.00314574	0.0131072
HALLMARK_MYOGENESIS	187	Down	0.00454241	0.0174708
HALLMARK_IL2_STAT5_SIGNALING	226	Up	0.0110663	0.0395226
HALLMARK_MITOTIC_SPINDLE	272	Down	0.0339757	0.113252
HALLMARK_BILE_ACID_METABOLISM	80	Up	0.0457352	0.137004
HALLMARK_UV_RESPONSE_DN	213	Down	0.0465813	0.137004
HALLMARK_EPITHELIAL_MESENCHYMAL_TRANSITION	176	Down	0.0520965	0.144713
HALLMARK_MYC_TARGETS_V2	62	Down	0.0596498	0.156973
HALLMARK_CHOLESTEROL_HOMEOSTASIS	83	Down	0.0679471	0.164463
HALLMARK_ANGIOGENESIS	41	Down	0.0690746	0.164463
HALLMARK_HEDGEHOG_SIGNALING	33	Down	0.0792079	0.180018
HALLMARK_PEROXISOME	104	Up	0.0860988	0.186249
HALLMARK_COAGULATION	126	Up	0.0903562	0.186249
HALLMARK_UNFOLDED_PROTEIN_RESPONSE	143	Down	0.0931247	0.186249
HALLMARK_PROTEIN_SECRETION	115	Up	0.105447	0.202783
HALLMARK_WNT_BETA_CATENIN_SIGNALING	49	Down	0.115707	0.214272
HALLMARK_KRAS_SIGNALING_DN	138	Down	0.144133	0.257381
HALLMARK_UV_RESPONSE_UP	198	Up	0.173303	0.298798
HALLMARK_ESTROGEN_RESPONSE_EARLY	190	Down	0.193217	0.322028
HALLMARK_SPERMATOGENESIS	100	Down	0.219255	0.353637
HALLMARK_XENOBIOTIC_METABOLISM	181	Up	0.238064	0.371976
HALLMARK_ADIPOGENESIS	229	Up	0.247525	0.373312
HALLMARK_KRAS_SIGNALING_UP	208	Up	0.253852	0.373312
HALLMARK_HYPOXIA	220	Up	0.277311	0.396158
HALLMARK_ANDROGEN_RESPONSE	122	Down	0.307113	0.426546
HALLMARK_APOPTOSIS	182	Up	0.370368	0.500497
HALLMARK_PI3K_AKT_MTOR_SIGNALING	136	Up	0.455641	0.58954
HALLMARK_NOTCH_SIGNALING	41	Up	0.470187	0.58954
HALLMARK_APICAL_JUNCTION	202	Down	0.471632	0.58954
HALLMARK_GLYCOLYSIS	224	Up	0.533868	0.645913
HALLMARK_HEME_METABOLISM	215	Up	0.542567	0.645913
HALLMARK_MTORC1_SIGNALING	244	Down	0.600216	0.697925
HALLMARK_FATTY_ACID_METABOLISM	155	Up	0.705552	0.801764
HALLMARK_ESTROGEN_RESPONSE_LATE	176	Down	0.800057	0.888952
HALLMARK_TGF_BETA_SIGNALING	79	Down	0.837246	0.897602
HALLMARK_DNA_REPAIR	171	Down	0.843746	0.897602
HALLMARK_PANCREAS_BETA_CELLS	28	Down	0.941911	0.981157
HALLMARK_P53_PATHWAY	225	Up	0.975664	0.995543
HALLMARK_APICAL_SURFACE	40	Down	0.995543	0.995543

### Sheet: gst_Hallmark_CD8_FvV
	NGenes	Direction	PValue	FDR
HALLMARK_MYC_TARGETS_V1	225	Down	1.6159e-26	8.0795e-25
HALLMARK_E2F_TARGETS	242	Down	1.88125e-25	4.70313e-24
HALLMARK_MYC_TARGETS_V2	62	Down	2.70868e-17	4.51447e-16
HALLMARK_G2M_CHECKPOINT	262	Down	2.5831e-11	3.22888e-10
HALLMARK_OXIDATIVE_PHOSPHORYLATION	204	Down	1.02553e-08	1.02553e-07
HALLMARK_MTORC1_SIGNALING	248	Down	1.85186e-07	1.54322e-06
HALLMARK_INTERFERON_ALPHA_RESPONSE	128	Up	1.13808e-06	8.12915e-06
HALLMARK_INTERFERON_GAMMA_RESPONSE	227	Up	0.000672855	0.00420535
HALLMARK_UNFOLDED_PROTEIN_RESPONSE	152	Down	0.000806871	0.00448262
HALLMARK_IL6_JAK_STAT3_SIGNALING	87	Up	0.00438012	0.0219006
HALLMARK_FATTY_ACID_METABOLISM	149	Down	0.0070981	0.0322641
HALLMARK_ALLOGRAFT_REJECTION	215	Up	0.00942441	0.0392684
HALLMARK_DNA_REPAIR	170	Down	0.0123047	0.0447703
HALLMARK_INFLAMMATORY_RESPONSE	173	Up	0.0125357	0.0447703
HALLMARK_GLYCOLYSIS	219	Down	0.0141729	0.047243
HALLMARK_PROTEIN_SECRETION	113	Up	0.0168943	0.0527947
HALLMARK_APICAL_SURFACE	38	Up	0.0248133	0.0729803
HALLMARK_SPERMATOGENESIS	114	Down	0.0306311	0.0829826
HALLMARK_CHOLESTEROL_HOMEOSTASIS	76	Down	0.0315334	0.0829826
HALLMARK_TNFA_SIGNALING_VIA_NFKB	213	Up	0.035956	0.0898901
HALLMARK_APOPTOSIS	170	Up	0.0395457	0.0933483
HALLMARK_UV_RESPONSE_DN	184	Up	0.0410732	0.0933483
HALLMARK_APICAL_JUNCTION	184	Up	0.0432071	0.0939285
HALLMARK_IL2_STAT5_SIGNALING	236	Up	0.0465194	0.095495
HALLMARK_HEDGEHOG_SIGNALING	30	Up	0.0477475	0.095495
HALLMARK_HEME_METABOLISM	217	Up	0.0581598	0.111846
HALLMARK_EPITHELIAL_MESENCHYMAL_TRANSITION	151	Up	0.0730566	0.13529
HALLMARK_NOTCH_SIGNALING	37	Up	0.127808	0.228228
HALLMARK_XENOBIOTIC_METABOLISM	175	Down	0.144556	0.249234
HALLMARK_KRAS_SIGNALING_UP	198	Up	0.162934	0.263618
HALLMARK_KRAS_SIGNALING_DN	130	Up	0.163443	0.263618
HALLMARK_PI3K_AKT_MTOR_SIGNALING	136	Up	0.180356	0.277521
HALLMARK_ADIPOGENESIS	218	Down	0.183164	0.277521
HALLMARK_COMPLEMENT	204	Up	0.237858	0.349791
HALLMARK_MYOGENESIS	172	Up	0.359088	0.512983
HALLMARK_PANCREAS_BETA_CELLS	23	Down	0.421418	0.564573
HALLMARK_TGF_BETA_SIGNALING	72	Up	0.434134	0.564573
HALLMARK_ESTROGEN_RESPONSE_EARLY	184	Up	0.439943	0.564573
HALLMARK_MITOTIC_SPINDLE	269	Up	0.440367	0.564573
HALLMARK_P53_PATHWAY	227	Up	0.522057	0.652571
HALLMARK_PEROXISOME	105	Down	0.563817	0.687582
HALLMARK_ESTROGEN_RESPONSE_LATE	181	Down	0.701801	0.835478
HALLMARK_COAGULATION	106	Up	0.792487	0.921496
HALLMARK_BILE_ACID_METABOLISM	74	Up	0.824186	0.936575
HALLMARK_REACTIVE_OXYGEN_SPECIES_PATHWAY	60	Up	0.846456	0.940506
HALLMARK_ANGIOGENESIS	33	Up	0.87417	0.950184
HALLMARK_UV_RESPONSE_UP	205	Down	0.958438	0.979335
HALLMARK_WNT_BETA_CATENIN_SIGNALING	47	Up	0.973786	0.979335
HALLMARK_ANDROGEN_RESPONSE	118	Down	0.979149	0.979335
HALLMARK_HYPOXIA	212	Down	0.979335	0.979335

### Sheet: gst_Hallmark_CD45neg_FvV
	NGenes	Direction	PValue	FDR
HALLMARK_INTERFERON_ALPHA_RESPONSE	135	Up	2.43282e-10	1.21641e-08
HALLMARK_MYC_TARGETS_V1	222	Up	6.83254e-09	1.70814e-07
HALLMARK_INTERFERON_GAMMA_RESPONSE	229	Up	1.18567e-07	1.97612e-06
HALLMARK_MYC_TARGETS_V2	61	Up	5.60796e-07	7.00995e-06
HALLMARK_OXIDATIVE_PHOSPHORYLATION	207	Up	3.27411e-05	0.000327411
HALLMARK_UV_RESPONSE_DN	215	Down	0.000178588	0.00148823
HALLMARK_MITOTIC_SPINDLE	274	Down	0.000393962	0.00281401
HALLMARK_CHOLESTEROL_HOMEOSTASIS	81	Down	0.0030124	0.0176417
HALLMARK_IL6_JAK_STAT3_SIGNALING	75	Up	0.00317551	0.0176417
HALLMARK_ALLOGRAFT_REJECTION	184	Up	0.00387262	0.0193631
HALLMARK_DNA_REPAIR	169	Up	0.00783187	0.0355994
HALLMARK_UV_RESPONSE_UP	200	Up	0.0110892	0.0462048
HALLMARK_E2F_TARGETS	238	Up	0.0372681	0.135571
HALLMARK_HEDGEHOG_SIGNALING	34	Down	0.0379599	0.135571
HALLMARK_REACTIVE_OXYGEN_SPECIES_PATHWAY	60	Up	0.0592498	0.197499
HALLMARK_APICAL_JUNCTION	211	Down	0.0684835	0.208651
HALLMARK_KRAS_SIGNALING_DN	165	Down	0.0709415	0.208651
HALLMARK_MYOGENESIS	214	Down	0.0944753	0.262431
HALLMARK_MTORC1_SIGNALING	248	Up	0.119027	0.282475
HALLMARK_ANDROGEN_RESPONSE	126	Down	0.12341	0.282475
HALLMARK_INFLAMMATORY_RESPONSE	169	Up	0.126643	0.282475
HALLMARK_HEME_METABOLISM	214	Down	0.127406	0.282475
HALLMARK_WNT_BETA_CATENIN_SIGNALING	53	Down	0.130943	0.282475
HALLMARK_UNFOLDED_PROTEIN_RESPONSE	148	Up	0.135588	0.282475
HALLMARK_COAGULATION	100	Up	0.176395	0.327883
HALLMARK_ANGIOGENESIS	43	Down	0.177303	0.327883
HALLMARK_GLYCOLYSIS	230	Up	0.179035	0.327883
HALLMARK_APICAL_SURFACE	44	Down	0.183614	0.327883
HALLMARK_PROTEIN_SECRETION	120	Down	0.197088	0.339807
HALLMARK_TNFA_SIGNALING_VIA_NFKB	209	Up	0.209648	0.349414
HALLMARK_TGF_BETA_SIGNALING	80	Down	0.231698	0.373707
HALLMARK_IL2_STAT5_SIGNALING	200	Up	0.253154	0.395554
HALLMARK_COMPLEMENT	202	Up	0.273467	0.414344
HALLMARK_ESTROGEN_RESPONSE_EARLY	195	Down	0.394948	0.580806
HALLMARK_APOPTOSIS	176	Down	0.414861	0.592659
HALLMARK_HYPOXIA	224	Up	0.475128	0.659901
HALLMARK_PEROXISOME	98	Up	0.498952	0.674259
HALLMARK_EPITHELIAL_MESENCHYMAL_TRANSITION	191	Down	0.524222	0.68214
HALLMARK_FATTY_ACID_METABOLISM	154	Up	0.532069	0.68214
HALLMARK_NOTCH_SIGNALING	41	Up	0.589467	0.736834
HALLMARK_PI3K_AKT_MTOR_SIGNALING	133	Down	0.6307	0.769146
HALLMARK_BILE_ACID_METABOLISM	77	Down	0.669364	0.79481
HALLMARK_KRAS_SIGNALING_UP	206	Down	0.683536	0.79481
HALLMARK_ADIPOGENESIS	235	Up	0.701479	0.797135
HALLMARK_G2M_CHECKPOINT	258	Down	0.754538	0.823016
HALLMARK_ESTROGEN_RESPONSE_LATE	184	Down	0.757175	0.823016
HALLMARK_PANCREAS_BETA_CELLS	28	Down	0.801929	0.83491
HALLMARK_XENOBIOTIC_METABOLISM	188	Down	0.812355	0.83491
HALLMARK_P53_PATHWAY	232	Down	0.818212	0.83491
HALLMARK_SPERMATOGENESIS	110	Up	0.962056	0.962056

### Sheet: gst_Hallmark_BulkTumor_FvV
	NGenes	Direction	PValue	FDR
HALLMARK_MITOTIC_SPINDLE	296	Up	2.03838e-07	1.01919e-05
HALLMARK_OXIDATIVE_PHOSPHORYLATION	209	Down	1.20967e-05	0.000302418
HALLMARK_APICAL_JUNCTION	249	Up	5.67874e-05	0.000946456
HALLMARK_MYC_TARGETS_V2	62	Up	0.000322807	0.00403509
HALLMARK_UV_RESPONSE_DN	244	Up	0.000892408	0.00892408
HALLMARK_HEDGEHOG_SIGNALING	43	Up	0.00130158	0.0108465
HALLMARK_ESTROGEN_RESPONSE_EARLY	220	Up	0.00532853	0.0380609
HALLMARK_WNT_BETA_CATENIN_SIGNALING	59	Up	0.00708457	0.0399403
HALLMARK_COMPLEMENT	247	Up	0.00718925	0.0399403
HALLMARK_MYOGENESIS	248	Up	0.00976518	0.0488259
HALLMARK_APICAL_SURFACE	52	Up	0.0132978	0.0601071
HALLMARK_EPITHELIAL_MESENCHYMAL_TRANSITION	236	Up	0.0144257	0.0601071
HALLMARK_FATTY_ACID_METABOLISM	167	Down	0.0176806	0.0680021
HALLMARK_ANGIOGENESIS	51	Up	0.0212783	0.0759939
HALLMARK_G2M_CHECKPOINT	259	Up	0.0331886	0.110629
HALLMARK_IL2_STAT5_SIGNALING	248	Up	0.0361141	0.112857
HALLMARK_IL6_JAK_STAT3_SIGNALING	95	Up	0.0679993	0.199998
HALLMARK_COAGULATION	135	Up	0.0808093	0.22447
HALLMARK_KRAS_SIGNALING_DN	191	Up	0.0992365	0.260025
HALLMARK_ESTROGEN_RESPONSE_LATE	208	Up	0.10584	0.260025
HALLMARK_ANDROGEN_RESPONSE	136	Up	0.109211	0.260025
HALLMARK_ALLOGRAFT_REJECTION	250	Up	0.120605	0.274102
HALLMARK_UV_RESPONSE_UP	220	Up	0.159552	0.346852
HALLMARK_NOTCH_SIGNALING	46	Up	0.180582	0.361548
HALLMARK_CHOLESTEROL_HOMEOSTASIS	87	Down	0.180774	0.361548
HALLMARK_MYC_TARGETS_V1	226	Down	0.190463	0.365115
HALLMARK_INTERFERON_GAMMA_RESPONSE	257	Up	0.208468	0.365115
HALLMARK_SPERMATOGENESIS	122	Up	0.223749	0.365115
HALLMARK_APOPTOSIS	194	Up	0.236493	0.365115
HALLMARK_PI3K_AKT_MTOR_SIGNALING	141	Up	0.23688	0.365115
HALLMARK_TNFA_SIGNALING_VIA_NFKB	244	Up	0.242309	0.365115
HALLMARK_TGF_BETA_SIGNALING	86	Up	0.245863	0.365115
HALLMARK_HYPOXIA	251	Up	0.250265	0.365115
HALLMARK_HEME_METABOLISM	228	Up	0.254891	0.365115
HALLMARK_DNA_REPAIR	179	Down	0.255581	0.365115
HALLMARK_GLYCOLYSIS	244	Up	0.285058	0.395914
HALLMARK_INTERFERON_ALPHA_RESPONSE	139	Up	0.348782	0.471327
HALLMARK_INFLAMMATORY_RESPONSE	231	Up	0.363847	0.478746
HALLMARK_KRAS_SIGNALING_UP	247	Up	0.465616	0.596944
HALLMARK_E2F_TARGETS	239	Up	0.484887	0.606109
HALLMARK_MTORC1_SIGNALING	254	Down	0.517745	0.631396
HALLMARK_REACTIVE_OXYGEN_SPECIES_PATHWAY	62	Up	0.534866	0.636746
HALLMARK_P53_PATHWAY	239	Up	0.660761	0.768327
HALLMARK_ADIPOGENESIS	254	Up	0.747404	0.849323
HALLMARK_BILE_ACID_METABOLISM	90	Up	0.781629	0.868477
HALLMARK_XENOBIOTIC_METABOLISM	206	Up	0.839695	0.912712
HALLMARK_UNFOLDED_PROTEIN_RESPONSE	149	Up	0.887993	0.944673
HALLMARK_PANCREAS_BETA_CELLS	32	Down	0.914775	0.952891
HALLMARK_PEROXISOME	113	Up	0.971783	0.979103
HALLMARK_PROTEIN_SECRETION	121	Down	0.979103	0.979103
